# How important is it to consider lineage diversification heterogeneity in macroevolutionary studies: lessons from the lizard family Liolaemidae

**DOI:** 10.1101/563635

**Authors:** Olave Melisa, Luciano J. Avila, Jack W. Sites, Morando Mariana

**Affiliations:** Department of Biology, University of Konstanz, Konstanz, Germany; Instituto Argentino de Investigaciones de Zonas Arídas, Consejo Nacional de Investigaciones Cientificas y Técnicas (IADIZA-CONICET), 5500 Mendoza, Argentina; Instituto Patagónico para el Estudio de los Ecosistemas Continentales, Consejo Nacional de Investigaciones Científicas y Técnicas (IPEEC-CONICET), Boulevard Almirante Brown 2915, U9120ACD, Puerto Madryn, Chubut, Argentina; Department of Biology and M.L. Bean Life Science Museum, Brigham Young University (BYU), Provo, UT 84602, USA; Department of Biology, Austin Peay State University, Clarksville, Tennessee, 37044; Universidad Nacional de la Patagonia San Juan Bosco, Sede Puerto Madryn, Boulevard Almirante Brown 3700, U9120ACD, Puerto Madryn, Chubut, Argentina

**Keywords:** GeoHiSSE, GeoSSE, hidden states, RPANDA, speciation, extinction, macroevolution, biogeography, Andes

## Abstract

Macroevolutionary and biogeography studies commonly apply multiple models to test state-dependent diversification. These models track the association between states of interest along a phylogeny, but many of them do not consider whether different clades might be evolving under different evolutionary drivers. Yet, they are still commonly applied to empirical studies without careful consideration of possible lineage diversification heterogeneity along the phylogenetic tree. A recent biogeographic study has suggested that orogenic uplift of the southern Andes has acted as a species pump, driving diversification of the lizard family Liolaemidae (307 described species), native to temperate southern South America. Here, we argue against the main findings of this study that attributes the Andean uplift as main driver of the evolution of this group. We show that there is a clear pattern of heterogeneous diversification in the Liolaemidae, which biased the state- and environment-dependent analyses performed in the GeoSSE and RPANDA programs, respectively. We show here that there are two shifts to accelerated speciation rates involving two clades that were both classified as having “Andean” distributions. We incorporated the Geographic Hidden-State Speciation and Extinction model (GeoHiSSE) to accommodate unrelated diversification shifts, and also re-analyzed the data in RPANDA program after splitting biologically distinct clades for separate analyses, as well as including a more appropriate set of models. We demonstrate that the “Andean uplift” hypothesis is not supported when the heterogeneous diversification histories among these lizards is considered. We use the Liolaemidae as an ideal system to demonstrate potential risks of ignoring clade-specific differences in diversification patterns in macroevolutionary studies. We also implemented simulations to show that, in agreement with previous findings, the HiSSE approach can effectively and substantially reduce the level of distribution-dependent models receiving the highest AIC weights in such scenarios. However, we still find a relatively high rate of distribution-dependent models receiving the highest AIC weights (= 15%), and provide recommendations related to the set of models included in the analyses that reduce these rates by half. Finally, we demonstrate that trees including clades following different dependent-drivers affect RPANDA analyses by producing different outcomes, ranging from partially correct models to completely misleading results. We provide recommendations for the implementation of both programs.
