## Supplementary material for "How important is it to consider lineage diversification heterogeneity in macroevolutionary studies: lessons from the lizard family Liolaemidae": Table S1: Classifications and BAMM estimations

### Sheet: File1-classifications+data
species	genus	subgenus	clade	MaxAlt	speciation.mean	speciation.sd	speciation.q5	speciation.q95	extinction.mean	extinction.sd	extinction.q5	extinction.q95
Ctenoblepharys_adspersa	Ctenoblepharys	-	-	750	0.222111	0.0518115	0.155897	0.324657	0.2555	0.0582974	0.183372	0.367827
Liolaemus_abaucan	Liolaemus	Eulaemus	darwinii	2600	0.231018	0.0293443	0.175956	0.272761	0.0274336	0.00587137	0.0186017	0.0377631
Liolaemus_abdalai	Liolaemus	chiliensis	robertmertensi-bibronii	1000	0.232347	0.0296132	0.177747	0.274955	0.0275899	0.00590362	0.018676	0.0376749
Liolaemus_albiceps	Liolaemus	Eulaemus	darwinii	4020	0.233441	0.0297404	0.178185	0.275849	0.0275982	0.00584147	0.0188889	0.0377034
Liolaemus_alticolor	Liolaemus	chiliensis	robertmertensi-bibronii	4800	0.233048	0.0297658	0.177734	0.275423	0.0275307	0.00589075	0.0187625	0.0376447
Liolaemus_andinus	Liolaemus	Eulaemus	montanus	4900	0.232697	0.0296836	0.177627	0.27564	0.0274121	0.00586336	0.0187649	0.037578
Liolaemus_annectens	Liolaemus	Eulaemus	montanus	4688	0.233065	0.0296824	0.177647	0.275067	0.0275157	0.00584956	0.0186074	0.0374922
Liolaemus_anomalus	Liolaemus	Eulaemus	anomalus	1400	0.235217	0.0298451	0.182481	0.277469	0.0299332	0.00592946	0.0209489	0.0400707
Liolaemus_antumalguen	Liolaemus	chiliensis	elongatus	3600	0.387209	0.0980956	0.246234	0.552364	0.0800799	0.0273395	0.0420816	0.129096
Liolaemus_araucaniensis	Liolaemus	chiliensis	gravenhorstii	1700	0.232453	0.029647	0.177146	0.274755	0.0274631	0.00589529	0.018624	0.0374964
Liolaemus_archeforus	Liolaemus	Eulaemus	lineomaculatus	1500	0.239064	0.0308752	0.183453	0.283482	0.0298703	0.0060597	0.0208481	0.0400005
Liolaemus_atacamensis	Liolaemus	chiliensis	lemniscatus	2800	0.231628	0.0294862	0.177169	0.273201	0.0277216	0.00594052	0.018712	0.0380912
Liolaemus_audituvelatus	Liolaemus	Eulaemus	montanus	3459	0.23335	0.0297744	0.177376	0.275792	0.0277468	0.0059071	0.0189954	0.0380653
Liolaemus_austromendocinus	Liolaemus	chiliensis	petrophilus	2310	0.244528	0.0337289	0.184799	0.289783	0.0342195	0.00816973	0.0218812	0.0469875
Liolaemus_avilai	Liolaemus	Eulaemus	lineomaculatus	1400	0.232879	0.0297125	0.177454	0.275099	0.0276366	0.0058841	0.0185225	0.037836
Liolaemus_azarai	Liolaemus	Eulaemus	wiegmannii	243	0.232075	0.02954	0.176944	0.273859	0.0273674	0.00587665	0.018615	0.0374907
Liolaemus_baguali	Liolaemus	Eulaemus	lineomaculatus	1200	0.238683	0.0307815	0.183421	0.282435	0.0298264	0.00604665	0.0207406	0.0399885
Liolaemus_bellii	Liolaemus	chiliensis	gravenhorstii	3053	0.234295	0.029846	0.179682	0.276564	0.0281575	0.00584002	0.0194073	0.0380817
Liolaemus_bibronii	Liolaemus	chiliensis	robertmertensi-bibronii	500	0.231873	0.0295265	0.177204	0.274451	0.0276025	0.00591991	0.0187967	0.0377512
Liolaemus_bibronii_12	Liolaemus	chiliensis	robertmertensi-bibronii	1500	0.232703	0.029646	0.178437	0.275097	0.0276062	0.00594502	0.0186905	0.037695
Liolaemus_bibronii_3	Liolaemus	chiliensis	robertmertensi-bibronii	1100	0.232342	0.0296219	0.177644	0.274913	0.0275749	0.00591067	0.0186564	0.0377603
Liolaemus_bibronii_8	Liolaemus	chiliensis	robertmertensi-bibronii	2600	0.232063	0.0295835	0.177034	0.274053	0.0274838	0.00590888	0.0184303	0.0374907
Liolaemus_bibronii_9	Liolaemus	chiliensis	robertmertensi-bibronii	2000	0.232727	0.029634	0.17754	0.274448	0.0276308	0.00594707	0.0185887	0.0378771
Liolaemus_bitaeniatus	Liolaemus	chiliensis	robertmertensi-bibronii	3100	0.233006	0.0297243	0.178448	0.274388	0.0277154	0.00596311	0.0188013	0.0381733
Liolaemus_boulengeri	Liolaemus	Eulaemus	boulengeri-rothi	1600	0.232568	0.029657	0.177664	0.27463	0.0273624	0.00586179	0.0188181	0.0375163
Liolaemus_buergeri	Liolaemus	chiliensis	elongatus	3000	0.385377	0.0986286	0.244283	0.550822	0.0794033	0.0274242	0.0406983	0.128158
Liolaemus_burmeisteri	Liolaemus	chiliensis	elongatus	1037	0.385651	0.0986967	0.243452	0.552561	0.0795494	0.0274783	0.04153	0.12882
Liolaemus_calchaqui	Liolaemus	Eulaemus	darwinii	3600	0.232276	0.0295704	0.176963	0.274762	0.0272965	0.00587324	0.0183594	0.0372497
Liolaemus_canqueli	Liolaemus	Eulaemus	fitzingerii-donosobarrosi	1000	0.235672	0.0301658	0.180542	0.277513	0.0287197	0.00592946	0.0195798	0.0383627
Liolaemus_capillitas	Liolaemus	chiliensis	petrophilus	3900	0.247138	0.034	0.187192	0.293011	0.0352103	0.00817969	0.0227414	0.0481192
Liolaemus_carlosgarini	Liolaemus	chiliensis	elongatus	1915	0.387239	0.0982331	0.24645	0.55307	0.080004	0.0273503	0.0418698	0.128657
Liolaemus_cf._elongatus	Liolaemus	chiliensis	elongatus	1888	0.386724	0.098227	0.246115	0.552251	0.0799061	0.0273789	0.0414386	0.128815
Liolaemus_chacabucoense	Liolaemus	Eulaemus	lineomaculatus	500	0.239054	0.0308788	0.183485	0.283514	0.0298677	0.00606717	0.0207601	0.0400808
Liolaemus_chacoensis	Liolaemus	Eulaemus	darwinii	800	0.231241	0.0293874	0.176074	0.272435	0.0274257	0.0058673	0.0187096	0.037208
Liolaemus_chaltin	Liolaemus	chiliensis	robertmertensi-bibronii	3750	0.232327	0.0296242	0.177871	0.274297	0.0274085	0.00590148	0.0186343	0.0377795
Liolaemus_chavin	Liolaemus	walkeri	walkeri	4450	0.230129	0.0293865	0.176349	0.272479	0.0293926	0.00636537	0.0197861	0.0405161
Liolaemus_chehuachekenk	Liolaemus	Eulaemus	fitzingerii-donosobarrosi	900	0.234931	0.030053	0.180116	0.276857	0.0285049	0.00592575	0.0192471	0.0381602
Liolaemus_chiliensis	Liolaemus	chiliensis	gravenhorstii	2100	0.231014	0.0293948	0.176228	0.272639	0.0275763	0.00589784	0.0186987	0.037868
Liolaemus_chillanensis	Liolaemus	chiliensis	elongatus	1700	0.387384	0.0982688	0.24655	0.553218	0.0799955	0.0273571	0.0418007	0.129192
Liolaemus_choique	Liolaemus	chiliensis	elongatus	2407	0.38709	0.0981019	0.246146	0.552631	0.0800689	0.027341	0.041872	0.128935
Liolaemus_chungara	Liolaemus	chiliensis	robertmertensi-bibronii	4583	0.23305	0.0297592	0.177645	0.275428	0.0275447	0.0058869	0.0188338	0.037631
Liolaemus_coeruleus	Liolaemus	chiliensis	gravenhorstii	2000	0.23483	0.0297797	0.178736	0.277928	0.0309327	0.00598776	0.0211995	0.0410988
Liolaemus_confusus	Liolaemus	chiliensis	lemniscatus	850	0.230267	0.0291869	0.176731	0.271489	0.0279013	0.00594676	0.0188539	0.0379464
Liolaemus_constanzae	Liolaemus	chiliensis	lemniscatus	3900	0.23266	0.0296065	0.178209	0.27458	0.0278964	0.00590046	0.0186736	0.0379378
Liolaemus_crandalli	Liolaemus	chiliensis	elongatus	2100	0.387314	0.0983581	0.246394	0.5535	0.0799847	0.027364	0.0417531	0.128756
Liolaemus_crepuscularis	Liolaemus	Eulaemus	darwinii	3100	0.232282	0.0295855	0.176889	0.274569	0.0273079	0.0058711	0.0183407	0.0373468
Liolaemus_cristiani	Liolaemus	chiliensis	gravenhorstii	2500	0.232418	0.02964	0.177572	0.274597	0.0274136	0.00587458	0.0185455	0.0375221
Liolaemus_curicensis	Liolaemus	chiliensis	gravenhorstii	2100	0.232204	0.0296076	0.177221	0.274391	0.0274278	0.00589751	0.0187036	0.0376803
Liolaemus_curis	Liolaemus	chiliensis	elongatus	3000	0.385462	0.098819	0.243221	0.551973	0.079507	0.027525	0.0408177	0.128981
Liolaemus_cuyanus	Liolaemus	Eulaemus	fitzingerii-donosobarrosi	1300	0.232094	0.0295303	0.176497	0.274009	0.0277433	0.00588644	0.0189792	0.0377807
Liolaemus_cuyumhue	Liolaemus	Eulaemus	wiegmannii	260	0.233055	0.0296684	0.177477	0.27523	0.0277683	0.00585194	0.0191185	0.037993
Liolaemus_cyanogaster	Liolaemus	chiliensis	gravenhorstii	1200	0.233175	0.0297377	0.179785	0.27556	0.0276548	0.00588927	0.0188792	0.0378247
Liolaemus_darwinii	Liolaemus	Eulaemus	darwinii	3000	0.232998	0.0297139	0.177775	0.275748	0.0274558	0.00586282	0.0186674	0.0374317
Liolaemus_dicktracyi	Liolaemus	chiliensis	petrophilus	2800	0.246623	0.0339691	0.187126	0.292097	0.0349431	0.00817002	0.0225152	0.0476774
Liolaemus_donosobarrosi	Liolaemus	Eulaemus	fitzingerii-donosobarrosi	1200	0.233086	0.0297637	0.177457	0.275395	0.0277107	0.00589714	0.0188276	0.0377598
Liolaemus_dorbignyi	Liolaemus	Eulaemus	montanus	4350	0.231215	0.0293803	0.176208	0.272479	0.0274381	0.00586133	0.0186829	0.0372433
Liolaemus_eleodori	Liolaemus	Eulaemus	montanus	2500	0.234349	0.0298455	0.178626	0.277907	0.0281916	0.00587088	0.0195315	0.0382295
Liolaemus_elongatus	Liolaemus	chiliensis	elongatus	2000	0.386727	0.098229	0.246114	0.552251	0.0799046	0.0273835	0.0414788	0.128921
Liolaemus_escarchadosi	Liolaemus	Eulaemus	lineomaculatus	1100	0.238935	0.030808	0.183771	0.282874	0.0298637	0.00604392	0.0208425	0.0400518
Liolaemus_espinozai	Liolaemus	Eulaemus	darwinii	2800	0.233252	0.0297042	0.178459	0.276114	0.0277927	0.00583205	0.0190747	0.0375576
Liolaemus_etheridgei	Liolaemus	Eulaemus	montanus	4269	0.23306	0.0296856	0.177761	0.275098	0.0275202	0.00584434	0.0185716	0.0375149
Liolaemus_fabiani	Liolaemus	Eulaemus	montanus	3000	0.233177	0.0297653	0.177518	0.275848	0.0276894	0.00592685	0.0190841	0.0380559
Liolaemus_famatinae	Liolaemus	Eulaemus	montanus	4200	0.231716	0.0294934	0.176986	0.273769	0.0274833	0.00588532	0.019082	0.0375013
Liolaemus_fitzgeraldi	Liolaemus	chiliensis	gravenhorstii	3500	0.233105	0.0297385	0.179252	0.275467	0.0277766	0.00590265	0.0190726	0.0379117
Liolaemus_fitzingerii	Liolaemus	Eulaemus	fitzingerii-donosobarrosi	1100	0.235441	0.0301032	0.18051	0.277188	0.0286106	0.00591494	0.019391	0.0383476
Liolaemus_flavipiceus	Liolaemus	chiliensis	punmahuida	2500	0.236884	0.0303846	0.180796	0.279567	0.0322186	0.00646831	0.0223885	0.0425931
Liolaemus_frassinettii	Liolaemus	chiliensis	elongatus	2270	0.386356	0.0984513	0.244755	0.551692	0.0799154	0.0273715	0.0412423	0.128922
Liolaemus_fuscus	Liolaemus	chiliensis	lemniscatus	1900	0.229442	0.0290357	0.175423	0.270721	0.0281206	0.00596856	0.0190227	0.038061
Liolaemus_gallardoi	Liolaemus	Eulaemus	lineomaculatus	1300	0.238544	0.0308068	0.183267	0.282342	0.029754	0.00606785	0.0207506	0.0399937
Liolaemus_goetschi	Liolaemus	Eulaemus	fitzingerii-donosobarrosi	700	0.235899	0.0302099	0.180781	0.277798	0.0287686	0.00594195	0.0195507	0.0383998
Liolaemus_gracilis	Liolaemus	chiliensis	robertmertensi-bibronii	1380	0.234039	0.0298117	0.178375	0.276351	0.0281723	0.00583668	0.0193268	0.0380841
Liolaemus_gravenhorstii	Liolaemus	chiliensis	gravenhorstii	1300	0.232789	0.0296861	0.179662	0.27525	0.0276238	0.00590102	0.0187897	0.0377681
Liolaemus_grosseorum	Liolaemus	Eulaemus	darwinii	1500	0.232239	0.0295713	0.177553	0.274324	0.0273314	0.0058691	0.0183802	0.037626
Liolaemus_gununakuna	Liolaemus	chiliensis	petrophilus	900	0.243886	0.0336362	0.184602	0.289216	0.0343054	0.00814907	0.0218438	0.0472003
Liolaemus_hatcheri	Liolaemus	Eulaemus	lineomaculatus	1500	0.230602	0.0292918	0.175753	0.271929	0.0278844	0.00590123	0.0190321	0.0380263
Liolaemus_heliodermis	Liolaemus	chiliensis	petrophilus	2820	0.246473	0.0339779	0.186474	0.292082	0.0349997	0.00821602	0.0223947	0.0479101
Liolaemus_hellmichi	Liolaemus	chiliensis	lemniscatus	1400	0.231428	0.0294103	0.17669	0.272678	0.0276529	0.00589839	0.0188091	0.0376934
Liolaemus_hermannunezi	Liolaemus	Eulaemus	boulengeri-rothi	1521	0.23242	0.0296034	0.177985	0.274419	0.0274485	0.00585874	0.0186746	0.0374224
Liolaemus_huacahuasicus	Liolaemus	Eulaemus	montanus	4250	0.232846	0.0296261	0.177101	0.274694	0.0275561	0.0058481	0.0189372	0.0375127
Liolaemus_inacayali	Liolaemus	Eulaemus	boulengeri-rothi	1100	0.232709	0.0296686	0.177665	0.274547	0.027362	0.0058665	0.0185344	0.0374378
Liolaemus_incaicus	Liolaemus	chiliensis	robertmertensi-bibronii	3550	0.232258	0.0296255	0.177119	0.274364	0.0274032	0.00590851	0.0187496	0.0376933
Liolaemus_insolitus	Liolaemus	Eulaemus	montanus	264	0.232645	0.0297506	0.177284	0.27483	0.0275451	0.00594601	0.018467	0.0374713
Liolaemus_irregularis	Liolaemus	Eulaemus	darwinii	5000	0.233435	0.029741	0.178352	0.275858	0.0276039	0.00584051	0.0188909	0.0377521
Liolaemus_isabelae	Liolaemus	chiliensis	lemniscatus	4000	0.232662	0.0296046	0.178215	0.274554	0.0279042	0.0058891	0.0188001	0.0379403
Liolaemus_janequeoae	Liolaemus	chiliensis	elongatus	1450	0.386991	0.098431	0.246151	0.553413	0.0798584	0.0273992	0.0414667	0.12902
Liolaemus_josei	Liolaemus	Eulaemus	fitzingerii-donosobarrosi	2500	0.233064	0.0297555	0.177641	0.275574	0.0276954	0.00589693	0.0188726	0.0376641
Liolaemus_kingii	Liolaemus	Eulaemus	lineomaculatus	500	0.234611	0.0300428	0.178174	0.277419	0.028723	0.00595952	0.0198578	0.038849
Liolaemus_kolengh	Liolaemus	Eulaemus	lineomaculatus	1700	0.233125	0.029712	0.177848	0.275374	0.0279088	0.00589165	0.018983	0.0381773
Liolaemus_koslowskyi	Liolaemus	Eulaemus	darwinii	1600	0.231029	0.0293426	0.176024	0.272866	0.027442	0.00585797	0.0185539	0.0374358
Liolaemus_kriegi	Liolaemus	chiliensis	elongatus	2000	0.385303	0.0985244	0.243881	0.550456	0.0793968	0.0274008	0.040517	0.128096
Liolaemus_laurenti	Liolaemus	Eulaemus	darwinii	1100	0.232997	0.0297114	0.17777	0.275731	0.0274602	0.0058478	0.0187673	0.0374344
Liolaemus_lavillai	Liolaemus	Eulaemus	darwinii	4100	0.231966	0.0295119	0.176689	0.27436	0.0273258	0.00586291	0.0184609	0.0373731
Liolaemus_leftrarui	Liolaemus	chiliensis	robertmertensi-bibronii	1397	0.231801	0.0295028	0.177047	0.273639	0.0281448	0.00591357	0.0191084	0.0381321
Liolaemus_lemniscatus	Liolaemus	chiliensis	lemniscatus	2100	0.227517	0.0286484	0.174971	0.266918	0.0296522	0.00608189	0.0205725	0.0399849
Liolaemus_lentus	Liolaemus	Eulaemus	anomalus	600	0.235213	0.0298428	0.182439	0.277443	0.0299212	0.00593661	0.0209205	0.0400384
Liolaemus_leopardinus	Liolaemus	chiliensis	elongatus	3053	0.388785	0.0973677	0.247114	0.55103	0.0808249	0.0270895	0.0430109	0.129752
Liolaemus_lineomaculatus	Liolaemus	Eulaemus	lineomaculatus	618	0.232297	0.0296169	0.177126	0.274259	0.0275957	0.00590145	0.0187749	0.0376482
Liolaemus_loboi	Liolaemus	Eulaemus	boulengeri-rothi	800	0.231431	0.0294156	0.176345	0.27251	0.0273767	0.00586552	0.018378	0.0374928
Liolaemus_lorenzmuelleri	Liolaemus	chiliensis	lemniscatus	3500	0.230855	0.0293505	0.17671	0.271871	0.0276418	0.00590402	0.0185265	0.0375405
Liolaemus_lutzae	Liolaemus	Eulaemus	wiegmannii	20	0.23137	0.0293903	0.176639	0.272864	0.0275265	0.00587817	0.0188743	0.0376922
Liolaemus_magellanicus	Liolaemus	Eulaemus	lineomaculatus	190	0.23073	0.0293123	0.175886	0.272268	0.0280193	0.00591419	0.019153	0.0382715
Liolaemus_maldonadae	Liolaemus	chiliensis	lemniscatus	3500	0.230704	0.0293194	0.176575	0.271576	0.0276848	0.00591296	0.0186446	0.0379064
Liolaemus_mapuche	Liolaemus	Eulaemus	fitzingerii-donosobarrosi	650	0.233089	0.029772	0.177478	0.275459	0.0276983	0.00589557	0.0189602	0.0379617
Liolaemus_martorii	Liolaemus	Eulaemus	fitzingerii-donosobarrosi	50	0.235892	0.0302053	0.180747	0.277998	0.0287749	0.00594597	0.0194917	0.0384992
Liolaemus_melaniceps	Liolaemus	chiliensis	lemniscatus	30	0.23103	0.0293811	0.176341	0.272507	0.0277646	0.00592038	0.0187371	0.0381528
Liolaemus_melanogaster	Liolaemus	Eulaemus	montanus	4660	0.232878	0.0296889	0.177658	0.275031	0.0274605	0.00587062	0.0185788	0.0376706
Liolaemus_melanops	Liolaemus	Eulaemus	fitzingerii-donosobarrosi	800	0.235807	0.0301774	0.180764	0.27783	0.0287165	0.00593401	0.0195574	0.0384801
Liolaemus_molinai	Liolaemus	Eulaemus	montanus	4500	0.232133	0.029593	0.176528	0.274177	0.0274255	0.00587913	0.0185763	0.0373216
Liolaemus_monticola	Liolaemus	chiliensis	lemniscatus	2500	0.231039	0.0293565	0.177151	0.272875	0.0278159	0.00595179	0.0186423	0.0379594
Liolaemus_monticola_ssp	Liolaemus	chiliensis	gravenhorstii	1800	0.23188	0.0295314	0.176902	0.273926	0.0273968	0.00589734	0.0185116	0.0374515
Liolaemus_moradoensis	Liolaemus	chiliensis	gravenhorstii	4000	0.234298	0.029851	0.179679	0.276564	0.028161	0.00583864	0.0196531	0.0380805
Liolaemus_morandae	Liolaemus	Eulaemus	lineomaculatus	900	0.232868	0.0297103	0.177464	0.275103	0.0276357	0.00588272	0.018848	0.037814
Liolaemus_morenoi	Liolaemus	Eulaemus	fitzingerii-donosobarrosi	650	0.235814	0.0301838	0.180682	0.277995	0.0287305	0.00594016	0.0195401	0.03848
Liolaemus_multicolor	Liolaemus	Eulaemus	montanus	4400	0.231874	0.0295292	0.176355	0.274005	0.0273458	0.00586527	0.0184999	0.03751
Liolaemus_multimaculatus	Liolaemus	Eulaemus	wiegmannii	50	0.233886	0.0297704	0.178014	0.276326	0.0279882	0.00584652	0.0190473	0.0379574
Liolaemus_neuquensis	Liolaemus	chiliensis	gravenhorstii	2200	0.234833	0.0297789	0.178607	0.277991	0.0309313	0.00598185	0.0213711	0.0411455
Liolaemus_nigrocoeruleus	Liolaemus	chiliensis	lemniscatus	350	0.233033	0.0295978	0.178301	0.274952	0.0280279	0.00585741	0.0190487	0.0379098
Liolaemus_nigromaculatus	Liolaemus	chiliensis	lemniscatus	720	0.231601	0.0294767	0.17713	0.27343	0.0277153	0.0059163	0.0188337	0.0381702
Liolaemus_nigroviridis	Liolaemus	chiliensis	lemniscatus	2400	0.230925	0.0293182	0.176631	0.271933	0.0278774	0.00594764	0.0188747	0.037929
Liolaemus_nitidus	Liolaemus	chiliensis	lemniscatus	3150	0.231042	0.0293627	0.177262	0.272598	0.0278147	0.00595548	0.0184487	0.0378925
Liolaemus_occipitalis	Liolaemus	Eulaemus	wiegmannii	200	0.231374	0.0293916	0.176526	0.272779	0.0275373	0.00587462	0.0188868	0.0374132
Liolaemus_olongasta	Liolaemus	Eulaemus	darwinii	1770	0.231734	0.0294857	0.176716	0.273903	0.0273454	0.00586693	0.0185538	0.0372568
Liolaemus_orientalis	Liolaemus	Eulaemus	montanus	5000	0.230981	0.029457	0.175744	0.272626	0.0278079	0.00586947	0.0188347	0.0379366
Liolaemus_ornatus	Liolaemus	Eulaemus	darwinii	4500	0.232414	0.0296065	0.177128	0.274512	0.0273351	0.00586761	0.0184634	0.037226
Liolaemus_ortizii	Liolaemus	Eulaemus	montanus	4250	0.233222	0.0297483	0.178023	0.27595	0.0278555	0.00590203	0.0191434	0.0380931
Liolaemus_pachacutec	Liolaemus	walkeri	walkeri	4972	0.230614	0.0294822	0.176534	0.273318	0.0292923	0.00636505	0.0196872	0.0404813
Liolaemus_pagaburoi	Liolaemus	chiliensis	robertmertensi-bibronii	4700	0.232567	0.0296006	0.177578	0.274771	0.0276451	0.00594531	0.0185002	0.0377575
Liolaemus_parvus	Liolaemus	chiliensis	petrophilus	3500	0.244537	0.0337268	0.184878	0.289725	0.0342235	0.00817393	0.0218094	0.0471093
Liolaemus_paulinae	Liolaemus	chiliensis	lemniscatus	2600	0.231591	0.0294563	0.177394	0.273033	0.027648	0.00591608	0.0186484	0.037569
Liolaemus_petrophilus	Liolaemus	chiliensis	petrophilus	1400	0.243291	0.033535	0.184472	0.288054	0.0345259	0.00817602	0.0222034	0.0471033
Liolaemus_pictus	Liolaemus	chiliensis	gravenhorstii	1700	0.232478	0.0296464	0.177413	0.274742	0.0274546	0.00589541	0.0185875	0.0375268
Liolaemus_platei	Liolaemus	chiliensis	lemniscatus	1100	0.231733	0.0294722	0.177299	0.273545	0.0276703	0.00589382	0.0188257	0.037779
Liolaemus_poconchilensis	Liolaemus	Eulaemus	montanus	1300	0.232592	0.0296396	0.177802	0.27506	0.0275288	0.0059017	0.0187194	0.0374451
Liolaemus_poecilochromis	Liolaemus	Eulaemus	montanus	4500	0.232688	0.0296762	0.177768	0.275361	0.0274078	0.00585528	0.01874	0.037403
Liolaemus_polystictus	Liolaemus	Eulaemus	montanus	4766	0.232547	0.0296377	0.177187	0.275155	0.0273864	0.00586821	0.0185945	0.037464
Liolaemus_pseudoanomalus	Liolaemus	Eulaemus	anomalus	1500	0.234847	0.0297858	0.182021	0.27684	0.0298395	0.00594613	0.0207968	0.040094
Liolaemus_pseudolemniscatus	Liolaemus	chiliensis	lemniscatus	2000	0.228198	0.0287802	0.175053	0.267908	0.0288806	0.00602245	0.0200387	0.0388471
Liolaemus_puelche	Liolaemus	Eulaemus	fitzingerii-donosobarrosi	1600	0.233076	0.0297507	0.177551	0.275714	0.027698	0.00588875	0.0189673	0.0375998
Liolaemus_puna	Liolaemus	chiliensis	robertmertensi-bibronii	4300	0.23232	0.0296368	0.178301	0.27438	0.0274062	0.00592083	0.0186339	0.0376961
Liolaemus_punmahuida	Liolaemus	chiliensis	punmahuida	3000	0.236876	0.030381	0.180787	0.279564	0.0322305	0.00648259	0.0226062	0.0424549
Liolaemus_quilmes	Liolaemus	Eulaemus	darwinii	2200	0.233251	0.0297046	0.178444	0.275949	0.0277802	0.00584252	0.0192324	0.0376219
Liolaemus_ramirezae	Liolaemus	chiliensis	robertmertensi-bibronii	3200	0.232863	0.0297303	0.178183	0.275087	0.0277447	0.00592688	0.0188838	0.0378811
Liolaemus_ramonensis	Liolaemus	chiliensis	elongatus	3050	0.388786	0.0973524	0.247114	0.551101	0.0808311	0.0270879	0.0430115	0.129862
Liolaemus_riodamas	Liolaemus	chiliensis	gravenhorstii	2057	0.23242	0.029642	0.177514	0.274813	0.0274216	0.00588805	0.0185463	0.0374347
Liolaemus_riojanus	Liolaemus	Eulaemus	wiegmannii	1200	0.233887	0.0297703	0.17799	0.276361	0.0279867	0.00584315	0.0190151	0.0380718
Liolaemus_robertmertensi	Liolaemus	chiliensis	robertmertensi-bibronii	2600	0.2315	0.0294881	0.176798	0.273361	0.0274641	0.00589529	0.0186079	0.0376175
Liolaemus_robustus	Liolaemus	Eulaemus	montanus	4657	0.232457	0.0296244	0.177194	0.274737	0.0273563	0.00587172	0.0183646	0.0373552
Liolaemus_rothi	Liolaemus	Eulaemus	boulengeri-rothi	1800	0.231099	0.0293648	0.176478	0.271915	0.0274826	0.00587684	0.0187659	0.0377144
Liolaemus_ruibali	Liolaemus	Eulaemus	montanus	3500	0.231933	0.0295358	0.176596	0.273378	0.027441	0.00588698	0.0188831	0.037675
Liolaemus_sagei	Liolaemus	Eulaemus	boulengeri-rothi	1300	0.232971	0.0297166	0.178104	0.275421	0.0274137	0.00587106	0.0186157	0.0374972
Liolaemus_salinicola	Liolaemus	Eulaemus	wiegmannii	950	0.231122	0.0293474	0.176211	0.272248	0.0274558	0.00587431	0.0185369	0.0374513
Liolaemus_sarmientoi	Liolaemus	Eulaemus	lineomaculatus	200	0.238549	0.0308012	0.183275	0.282292	0.0297584	0.00606017	0.0207815	0.0399125
Liolaemus_saxatilis	Liolaemus	chiliensis	robertmertensi-bibronii	1000	0.23404	0.0298111	0.178372	0.276392	0.0281832	0.00583527	0.0193668	0.0380841
Liolaemus_scapularis	Liolaemus	Eulaemus	wiegmannii	2400	0.231126	0.0293479	0.176369	0.272682	0.0274207	0.00587319	0.0184968	0.037462
Liolaemus_schroederi	Liolaemus	chiliensis	gravenhorstii	2600	0.233178	0.0297383	0.179786	0.275499	0.0276613	0.00588847	0.01902	0.0378757
Liolaemus_scorialis	Liolaemus	chiliensis	elongatus	1750	0.387246	0.0982341	0.246449	0.553019	0.0800161	0.0273506	0.0419296	0.1287
Liolaemus_senguer	Liolaemus	Eulaemus	boulengeri-rothi	800	0.232572	0.0296597	0.177614	0.27463	0.0273576	0.00585401	0.0185701	0.0374437
Liolaemus_septentrionalis	Liolaemus	chiliensis	gravenhorstii	2200	0.231158	0.0294247	0.176433	0.273154	0.0274839	0.00588947	0.0187851	0.0376025
Liolaemus_signifer	Liolaemus	Eulaemus	montanus	4500	0.232164	0.029597	0.177014	0.273619	0.0273807	0.00590379	0.0186124	0.0373073
Liolaemus_silvai	Liolaemus	chiliensis	lemniscatus	450	0.231885	0.0295389	0.177184	0.273044	0.0277902	0.00594398	0.0187526	0.0379324
Liolaemus_silvanae	Liolaemus	Eulaemus	lineomaculatus	1500	0.233121	0.0297046	0.177869	0.275344	0.0279158	0.00589444	0.0190942	0.0380457
Liolaemus_sitesi	Liolaemus	Eulaemus	boulengeri-rothi	1560	0.232093	0.0295264	0.177406	0.273839	0.0274806	0.00586866	0.0185142	0.0375625
Liolaemus_smaug	Liolaemus	chiliensis	elongatus	1700	0.387092	0.0981033	0.246081	0.552714	0.0800747	0.0273476	0.0418591	0.128936
Liolaemus_somuncurae	Liolaemus	Eulaemus	lineomaculatus	1600	0.232929	0.0297885	0.177867	0.275035	0.0280105	0.00592158	0.0188686	0.0383078
Liolaemus_sp_MM6	Liolaemus	chiliensis	elongatus	1800	0.387375	0.098273	0.246393	0.553436	0.0799994	0.0273539	0.0418046	0.129026
Liolaemus_sp_MM7	Liolaemus	chiliensis	elongatus	1500	0.387208	0.0980914	0.246234	0.55231	0.0800863	0.0273388	0.0419975	0.128917
Liolaemus_sp_MMB	Liolaemus	chiliensis	elongatus	900	0.385448	0.0987731	0.243989	0.551746	0.079442	0.0274836	0.0404064	0.128285
Liolaemus_sp_MMC	Liolaemus	chiliensis	elongatus	1600	0.38519	0.098433	0.243684	0.550009	0.0794059	0.0273907	0.0408064	0.128095
Liolaemus_sp_MMD	Liolaemus	chiliensis	elongatus	2700	0.385187	0.0984326	0.243697	0.549998	0.0794003	0.0273826	0.0407811	0.128097
Liolaemus_stolzmanni	Liolaemus	Eulaemus	montanus	1118	0.23236	0.0296167	0.177745	0.273778	0.0275045	0.0059206	0.0187441	0.037459
Liolaemus_tacnae	Liolaemus	walkeri	walkeri	4500	0.229158	0.02923	0.175856	0.271416	0.0298366	0.00640463	0.0203382	0.0410668
Liolaemus_talampaya	Liolaemus	chiliensis	petrophilus	1200	0.246617	0.0339612	0.18718	0.292071	0.0349402	0.00816261	0.0226453	0.0476297
Liolaemus_tari	Liolaemus	Eulaemus	lineomaculatus	720	0.238941	0.0308136	0.183521	0.282964	0.0298639	0.00603862	0.0207351	0.0400513
Liolaemus_tehuelche	Liolaemus	Eulaemus	boulengeri-rothi	1200	0.232971	0.0297144	0.177984	0.275467	0.0274265	0.0058677	0.0187046	0.037502
Liolaemus_telsen	Liolaemus	Eulaemus	boulengeri-rothi	1425	0.232711	0.02967	0.177756	0.274476	0.0273657	0.00587175	0.0184831	0.0373194
Liolaemus_tenuis	Liolaemus	chiliensis	lemniscatus	1800	0.226007	0.0283467	0.174065	0.264572	0.0318564	0.00628605	0.0222148	0.0429007
Liolaemus_thomasi	Liolaemus	Eulaemus	montanus	4777	0.233238	0.0297533	0.17818	0.275909	0.027855	0.00589743	0.0193175	0.0380805
Liolaemus_torresi	Liolaemus	Eulaemus	montanus	2500	0.232457	0.0296723	0.177309	0.275146	0.0274919	0.00589668	0.0185736	0.0375651
Liolaemus_tregenzai	Liolaemus	chiliensis	elongatus	2170	0.385426	0.0987041	0.244413	0.551277	0.079414	0.027427	0.0405831	0.12849
Liolaemus_tristis	Liolaemus	Eulaemus	lineomaculatus	1000	0.239039	0.0308672	0.183471	0.283468	0.0298711	0.00605727	0.0207641	0.0399847
Liolaemus_tromen	Liolaemus	Eulaemus	boulengeri-rothi	2200	0.232423	0.0296037	0.17794	0.274442	0.0274644	0.00585819	0.0186569	0.0376799
Liolaemus_tulkas	Liolaemus	chiliensis	petrophilus	3000	0.245678	0.0339153	0.185893	0.290944	0.0346494	0.00820844	0.0222343	0.0474869
Liolaemus_ubaghsi	Liolaemus	chiliensis	elongatus	2250	0.388776	0.0973832	0.247114	0.55118	0.0808139	0.0270916	0.042722	0.129749
Liolaemus_umbrifer	Liolaemus	chiliensis	petrophilus	3965	0.247146	0.0340051	0.18719	0.292941	0.0352177	0.00817854	0.0227498	0.048218
Liolaemus_uniformis	Liolaemus	chiliensis	lemniscatus	3050	0.230929	0.0293205	0.176821	0.271869	0.0278801	0.00595488	0.0189074	0.0377985
Liolaemus_uptoni	Liolaemus	Eulaemus	lineomaculatus	1200	0.232933	0.0297843	0.177694	0.274944	0.0280043	0.00593455	0.0188502	0.0381937
Liolaemus_uspallatensis	Liolaemus	Eulaemus	darwinii	2700	0.231264	0.0293937	0.176043	0.273014	0.0273929	0.00585625	0.0184403	0.0372814
Liolaemus_valdesianus	Liolaemus	chiliensis	elongatus	2510	0.388793	0.0973637	0.247118	0.55097	0.0808278	0.0270865	0.0430115	0.129859
Liolaemus_vallecurensis	Liolaemus	Eulaemus	montanus	3815	0.234344	0.0298343	0.178581	0.27768	0.0281896	0.00587531	0.0196908	0.0382494
Liolaemus_velosoi	Liolaemus	chiliensis	lemniscatus	3500	0.233022	0.0295998	0.178168	0.274949	0.0280266	0.00584788	0.0189318	0.0379246
Liolaemus_villaricensis	Liolaemus	chiliensis	robertmertensi-bibronii	1500	0.231789	0.0295113	0.177057	0.273531	0.0281329	0.00592909	0.0190611	0.0380961
Liolaemus_walkeri	Liolaemus	walkeri	walkeri	4211	0.230733	0.0295042	0.176469	0.273466	0.0292606	0.00636902	0.0196842	0.0406025
Liolaemus_wari	Liolaemus	walkeri	walkeri	4246	0.230616	0.0294826	0.176364	0.272938	0.0292964	0.00637803	0.0196811	0.0405203
Liolaemus_wiegmannii	Liolaemus	Eulaemus	wiegmannii	2000	0.232082	0.029531	0.177079	0.27383	0.027363	0.00587074	0.0187353	0.03737
Liolaemus_williamsi	Liolaemus	Eulaemus	montanus	4143	0.23286	0.0296822	0.177779	0.275164	0.0274488	0.00586385	0.0186247	0.0374202
Liolaemus_xanthoviridis	Liolaemus	Eulaemus	fitzingerii-donosobarrosi	300	0.235444	0.0301068	0.180467	0.277246	0.0286119	0.00591887	0.0194571	0.0383376
Liolaemus_yanalcu	Liolaemus	chiliensis	robertmertensi-bibronii	4305	0.232862	0.0297222	0.178175	0.275156	0.0277531	0.00592894	0.0190023	0.0378938
Liolaemus_zabalai	Liolaemus	chiliensis	elongatus	1600	0.385359	0.0986072	0.24417	0.550742	0.0793881	0.0274057	0.0404445	0.128145
Liolaemus_zapallarensis	Liolaemus	chiliensis	lemniscatus	700	0.231866	0.0295349	0.177162	0.273122	0.0277801	0.00593257	0.0187595	0.0379162
Liolaemus_zullyae	Liolaemus	Eulaemus	lineomaculatus	1400	0.238876	0.0308384	0.183324	0.283002	0.0298571	0.00605505	0.0207355	0.0400847
Phymaturus_aguedae	Phymaturus	palluma	-	2716	1.22666	0.152229	0.969515	1.43783	0.939536	0.126413	0.720598	1.12756
Phymaturus_antofagastensis	Phymaturus	palluma	-	4200	1.23472	0.153	0.97575	1.44747	0.939548	0.126424	0.720744	1.12789
Phymaturus_bibronii	Phymaturus	palluma	-	3200	1.23384	0.152965	0.975372	1.4466	0.939547	0.126427	0.720744	1.12766
Phymaturus_calcogaster	Phymaturus	patagonicus	-	770	1.21362	0.150826	0.947569	1.43234	0.929257	0.127021	0.709358	1.11673
Phymaturus_ceii	Phymaturus	patagonicus	-	1150	1.21754	0.151138	0.950931	1.43556	0.929263	0.12702	0.709358	1.11673
Phymaturus_cf._palluma	Phymaturus	palluma	-	2418	1.23621	0.153173	0.976346	1.44954	0.93954	0.126432	0.720744	1.12805
Phymaturus_damasense	Phymaturus	palluma	-	2000	1.23237	0.152813	0.972515	1.44405	0.939614	0.126412	0.721277	1.12794
Phymaturus_delheyi	Phymaturus	patagonicus	-	1860	1.21602	0.150979	0.950774	1.432	0.929281	0.127014	0.709162	1.11673
Phymaturus_denotatus	Phymaturus	palluma	-	3825	1.23662	0.153201	0.977062	1.45039	0.939552	0.126427	0.720744	1.12789
Phymaturus_dorsimaculatus	Phymaturus	palluma	-	2050	1.23517	0.153036	0.975219	1.44855	0.939633	0.126429	0.72127	1.12812
Phymaturus_etheridgei	Phymaturus	patagonicus	-	818	1.21629	0.150955	0.950603	1.43506	0.929262	0.12702	0.709358	1.11673
Phymaturus_excelsus	Phymaturus	patagonicus	-	1150	1.21898	0.151309	0.953389	1.43749	0.929287	0.127019	0.709324	1.11674
Phymaturus_extrilidus	Phymaturus	palluma	-	3200	1.23382	0.152971	0.975493	1.44599	0.939546	0.126426	0.720738	1.12766
Phymaturus_felixi	Phymaturus	patagonicus	-	600	1.21331	0.150593	0.949966	1.42828	0.929305	0.127012	0.709542	1.11672
Phymaturus_indistinctus	Phymaturus	patagonicus	-	800	1.21842	0.151129	0.951653	1.43474	0.929314	0.127023	0.709542	1.11694
Phymaturus_laurenti	Phymaturus	palluma	-	4500	1.23662	0.1532	0.977062	1.45039	0.939551	0.126427	0.720744	1.12789
Phymaturus_mallimaccii	Phymaturus	palluma	-	4200	1.23348	0.152886	0.973913	1.44551	0.939549	0.126425	0.720744	1.12789
Phymaturus_manuelae	Phymaturus	patagonicus	-	950	1.21567	0.150942	0.950484	1.43417	0.929281	0.127019	0.709322	1.11674
Phymaturus_nevadoi	Phymaturus	patagonicus	-	1800	1.21891	0.151239	0.952917	1.43631	0.929283	0.127017	0.709162	1.11673
Phymaturus_palluma	Phymaturus	palluma	-	2200	1.23619	0.153165	0.976377	1.44961	0.939541	0.126431	0.720744	1.12805
Phymaturus_patagonicus	Phymaturus	patagonicus	-	500	1.21547	0.151044	0.950047	1.43179	0.929278	0.127021	0.709323	1.11674
Phymaturus_payuniae	Phymaturus	patagonicus	-	1500	1.21899	0.151284	0.953279	1.43631	0.929283	0.127019	0.709162	1.11672
Phymaturus_punae	Phymaturus	palluma	-	4300	1.23174	0.152776	0.972943	1.44401	0.939547	0.126421	0.72074	1.12792
Phymaturus_querque	Phymaturus	palluma	-	1100	1.22009	0.151515	0.964947	1.43117	0.939489	0.126366	0.721192	1.12742
Phymaturus_roigorum	Phymaturus	palluma	-	2300	1.23494	0.153004	0.976066	1.44784	0.939538	0.126432	0.720744	1.12805
Phymaturus_sitesi	Phymaturus	patagonicus	-	2100	1.2182	0.151178	0.953245	1.43527	0.929286	0.127014	0.709162	1.11673
Phymaturus_somuncurensis	Phymaturus	patagonicus	-	1400	1.21754	0.151137	0.950931	1.43555	0.929262	0.127021	0.709358	1.11673
Phymaturus_sp_1	Phymaturus	palluma	-	2150	1.23321	0.153123	0.973916	1.44697	0.939538	0.126429	0.720561	1.12803
Phymaturus_sp_10	Phymaturus	palluma	-	2700	1.23558	0.153152	0.975939	1.44923	0.939538	0.126433	0.720744	1.12805
Phymaturus_sp_11	Phymaturus	patagonicus	-	1500	1.2149	0.150966	0.948876	1.43305	0.92926	0.127017	0.709356	1.11673
Phymaturus_sp_12	Phymaturus	patagonicus	-	2150	1.21902	0.151264	0.953153	1.43554	0.929284	0.127017	0.709162	1.11673
Phymaturus_sp_13	Phymaturus	patagonicus	-	1200	1.21629	0.151029	0.950729	1.43439	0.929285	0.12702	0.709324	1.11674
Phymaturus_sp_14	Phymaturus	patagonicus	-	500	1.21547	0.15104	0.950201	1.43179	0.929275	0.12702	0.709321	1.11674
Phymaturus_sp_15	Phymaturus	patagonicus	-	1000	1.20678	0.150057	0.941707	1.42302	0.929248	0.127001	0.709347	1.11655
Phymaturus_sp_16	Phymaturus	patagonicus	-	1300	1.21525	0.150957	0.951274	1.43394	0.929243	0.127015	0.709195	1.11648
Phymaturus_sp_17	Phymaturus	patagonicus	-	1700	1.21234	0.150635	0.947777	1.42869	0.929245	0.127006	0.709169	1.11648
Phymaturus_sp_18	Phymaturus	patagonicus	-	1100	1.21355	0.150757	0.948761	1.43099	0.929236	0.127013	0.709169	1.11647
Phymaturus_sp_19	Phymaturus	patagonicus	-	1200	1.21356	0.150756	0.948755	1.43104	0.929237	0.127018	0.709169	1.11644
Phymaturus_sp_2	Phymaturus	palluma	-	2200	1.23614	0.153155	0.977114	1.44995	0.93963	0.126428	0.72127	1.12812
Phymaturus_sp_20	Phymaturus	patagonicus	-	1100	1.21881	0.151314	0.952715	1.43683	0.929264	0.127022	0.709358	1.11673
Phymaturus_sp_21	Phymaturus	patagonicus	-	1200	1.21404	0.150826	0.94886	1.4317	0.929259	0.127018	0.709361	1.11672
Phymaturus_sp_22	Phymaturus	patagonicus	-	1100	1.21881	0.151314	0.95272	1.43683	0.929264	0.127021	0.709358	1.11673
Phymaturus_sp_3	Phymaturus	palluma	-	1600	1.23511	0.153027	0.9751	1.44799	0.939633	0.126429	0.72127	1.12812
Phymaturus_sp_4	Phymaturus	palluma	-	1700	1.23513	0.153045	0.974548	1.44887	0.939635	0.12643	0.721269	1.12812
Phymaturus_sp_5	Phymaturus	palluma	-	1800	1.23375	0.152905	0.973212	1.44687	0.939635	0.126427	0.72127	1.12812
Phymaturus_sp_6	Phymaturus	palluma	-	2100	1.23614	0.153154	0.977114	1.44995	0.93963	0.126428	0.72127	1.12812
Phymaturus_sp_7	Phymaturus	palluma	-	1400	1.23474	0.153029	0.975644	1.4477	0.939539	0.126431	0.721003	1.12805
Phymaturus_sp_8	Phymaturus	palluma	-	2400	1.23476	0.153034	0.975644	1.44771	0.939539	0.126433	0.720744	1.12806
Phymaturus_sp_9	Phymaturus	palluma	-	1900	1.23493	0.152995	0.976066	1.44695	0.939537	0.126432	0.720744	1.12805
Phymaturus_spectabilis	Phymaturus	patagonicus	-	1000	1.22008	0.151392	0.954663	1.43797	0.929287	0.127021	0.709324	1.11674
Phymaturus_spurcus	Phymaturus	patagonicus	-	1200	1.22008	0.151391	0.954662	1.43797	0.929287	0.127021	0.709324	1.11674
Phymaturus_tenebrosus	Phymaturus	patagonicus	-	1300	1.20966	0.150285	0.9452	1.42748	0.929235	0.127	0.709347	1.11672
Phymaturus_tromen	Phymaturus	palluma	-	1900	1.23183	0.153261	0.971894	1.44483	0.939534	0.126425	0.720561	1.12803
Phymaturus_verdugo	Phymaturus	palluma	-	2800	1.23625	0.15318	0.976413	1.44994	0.93954	0.126432	0.720744	1.12805
Phymaturus_videlai	Phymaturus	patagonicus	-	700	1.21843	0.151128	0.951653	1.43474	0.929316	0.127023	0.709542	1.11694
Phymaturus_vociferator	Phymaturus	palluma	-	1400	1.23514	0.153068	0.975236	1.44852	0.939635	0.126431	0.72127	1.12811
Phymaturus_williamsi	Phymaturus	palluma	-	3000	1.23388	0.152965	0.974741	1.44601	0.939547	0.126426	0.720744	1.12763
Phymaturus_zapalensis	Phymaturus	patagonicus	-	1350	1.21524	0.150955	0.951274	1.43392	0.929244	0.127009	0.709195	1.11648
