## Supplementary material for "How important is it to consider lineage diversification heterogeneity in macroevolutionary studies: lessons from the lizard family Liolaemidae": Table S4: Details of results of phylogenetically uncontrolled linear models fitted for different target clades.

### Sheet: (A)-Liolaemidae_family
Liolaemidae
Call:	lm(formula = lambda.mean ~ MaxAlt, data = subtable)							Call:	lm(formula = mu.mean ~ MaxAlt, data = subtable)
Coefficients:								Coefficients:
	Estimate	Std.Error	t value	Pr(>|t|)					Estimate	Std.Error	t value	Pr(>|t|)
(Intercept)	0.5599	0.04952	11.31	<2e-16	***			(Intercept)	0.3204	0.04555	7.033	1.84e-11	***
MaxAlt	-4.093e-05	1.978e-05	-2.07	0.0395	*			MaxAlt	-3.82e-05	1.819e-05	-2.099	0.0368	*
Residual standard error: 0.4062 on 256 degrees of freedom								Residual standard error: 0.3737 on 256 degrees of freedom
Multiple R-squared: 0.01645, Adjusted R-squared: 0.01261								Multiple R-squared: 0.01693, Adjusted R-squared: 0.01309
F-statistic: 4.283 on 1 and 256 DF, p-value: 0.0395								F-statistic: 4.408 on 1 and 256 DF, p-value: 0.03675
ANOVA (speciation)								ANOVA (extinction)
	Df	SumSq	MeanSq	F value	Pr(>F)				Df	SumSq	MeanSq	F value	Pr(>F)
genus	2	42.41	21.205	10043.4	<2e-16	***		genus	2	36.3	18.152	75014.6	<2e-16	***
MaxAlt	1	0	0	0.059	0.808			MaxAlt	1	0	0	0.002	0.969
genus:MaxAlt	1	0	0.003	1.602	0.207			genus:MaxAlt	1	0	0.001	3.384	0.067
Residuals	253	0.53	0.002					Residuals	253	0.06	0
genus:
Ctenoblepharys
Liolaemus
Phymaturus

### Sheet: (B)-Phymaturus
Phymaturus
Call:								Call:
lm(formula = lambda.mean ~ MaxAlt, data = subtable)								lm(formula = mu.mean ~ MaxAlt, data = subtable)
Coefficients:								Coefficients:
	Estimate	Std.Error	t-value	Pr(>|t|)					Estimate	Std.Error	t value	Pr(>|t|)
(Intercept)	1.21	0.00195	621.951	2e-16	***			(Intercept)	0.9276	0.00107	866.738	<2e-16	***
MaxAlt	6.7e-06	9.32e-07	7.197	1.63e-09	***			MaxAlt	3.599e-06	5.114e-07	7.037	3e-09	***
Residual standard error: 0.006947 on 56 degrees of freedom								Residual standard error: 0.003814 on 56 degrees of freedom
Multiple R-squared: 0.4805, Adjusted R-squared: 0.4712								Multiple R-squared: 0.4693, Adjusted R-squared: 0.4598
F-statistic: 51.8 on 1 and 56 DF, p-value: 1.63E-09								F-statistic: 49.52 on 1 and 56 DF, p-value: 3.004e-09
ANOVA (speciation)								ANOVA (extinction)
	Df	SumSq	MeanSq	F value	Pr(>F)				Df	SumSq	MeanSq	F value	Pr(>F)
clades	1	0.004616	0.004616	442.507	<2e-16	***		clades	1	0.0015351	0.001535	1389000	<2e-16	***
MaxAlt	1	2.1e-05	2.1e-05	2.049	0.158			MaxAlt	1	0	0	4.353	0.0417	*
clades:MaxAlt	1	1e-06	1e-06	0.087	0.769			clades:MaxAlt	1	0	0	0.151	0.6989
Residuals	54	0.000563	1e-05					Residuals	54	1e-07	0
clades: P. palluma and P. patagonicus

### Sheet: (C)-P.palluma_clade
Phymaturus palluma clade
Call:							Call:
lm(formula = lambda.mean ~ MaxAlt, data = subtable)							lm(formula = mu.mean ~ MaxAlt, data = subtable)
Coefficients:							Coefficients:
	Estimate	Std.Error	t value	Pr(>|t|)				Estimate	Std.Error	t value	Pr(>|t|)
(Intercept)	1.216	0.002842	427.839	2e-16	***		(Intercept)	0.9304	0.001472	632.04	<	2e-16	***
MaxAlt	5.708e-06	1.195e-06	4.775	2.67e-05	***		MaxAlt	2.792e-06	6.191e-07	4.51	6.06e-05	***
Residual standard error: 0.007551 on 38 degrees of freedom							Residual standard error: 0.003911 on 38 degrees of freedom
Multiple R-squared: 0.375, Adjusted R-squared: 0.3586							Multiple R-squared: 0.3486,	Adjusted R-squared: 0.3315
F-statistic: 22.8 on 1 and 38 DF, p-value: 2.672e-05							F-statistic: 20.34 on 1 and 38 DF, p-value: 6.063e-05

### Sheet: (D)-P.patagonicus_clade
Phymaturus patagonicus clade
Call:							Call:
lm(formula = lambda.mean ~ MaxAlt, data = subtable)							lm(formula = mu.mean ~ MaxAlt, data = subtable)
Coefficients:							Coefficients:
	Estimate	Std.Error	t value	Pr(>|t|)				Estimate	Std.Error	t value	Pr(>|t|)
(Intercept)	1.215	0.001713	708.995	<2e-16	***		(Intercept)	0.9293	1.226e-05	75808	<2e-16	***
MaxAlt	1.228e-06	1.348e-06	0.911	0.37			MaxAlt	-7.692e-09	9.644e-09	-0.798	0.432
Residual standard error: 0.003096 on 28 degrees of freedom							Residual standard error: 2.216e-05 on 28 degrees of freedom
Multiple R-squared: 0.02879,	Adjusted R-squared: -0.005893						Multiple R-squared: 0.02222, Adjusted R-squared: -0.0127
F-statistic: 0.8301 on 1 and 28 DF, p-value: 0.37							F-statistic: 0.6362 on 1 and 28 DF, p-value: 0.4318

### Sheet: (E)-Liolaemus_genus
Liolaemus
Call:								Call:
lm(formula = lambda.mean ~ MaxAlt, data = subtable)								lm(formula = mu.mean ~ MaxAlt, data = subtable)
Coefficients:								Coefficients:
	Estimate	Std. Error	t value	Pr(>|t|)					Estimate	Std. Error	t value	Pr(>|t|)
(Intercept)	0.2574	0.007193	35.784	<2e-16	***			(Intercept)	0.03635	0.002425	14.989	<2e-16	***
MaxAlt	-1.679e-06	2.748e-06	-0.611	0.542				MaxAlt	-5.258e-07	9.266e-07	-0.568	0.571
Residual standard error: 0.05194 on 197 degrees of freedom								Residual standard error: 0.01751 on 197 degrees of freedom
Multiple R-squared: 0.001891, Adjusted R-squared: -0.003176								Multiple R-squared: 0.001632, Adjusted R-squared: -0.003436
F-statistic: 0.3732 on 1 and 197 DF, p-value: 0.542								F-statistic: 0.3221 on 1 and 197 DF, p-value: 0.571
ANOVA (speciation)								ANOVA (extinction)
	Df	SumSq	MeanSq	Fvalue	Pr(>F)				Df	SumSq	MeanSq	Fvalue	Pr(>F)
subgenus	2	0.0866	0.0433	18.934	3.1e-08	***		subgenus	2	0.01067	0.005333	20.872	6.22e-09	***
MaxAlt	1	0.0019	0.00188	0.823	0.365			MaxAlt	1	0.00024	0.000243	0.951	0.331
subgenus:MaxAlt	2	0.0026	0.00129	0.563	0.57			subgenus:MaxAlt	2	0.00028	0.000142	0.554	0.576
Residuals	193	0.4414	0.00229					Residuals	193	0.04931	0.000256
subgenus: Eulaemus and Liolaemus s.s.

### Sheet: (F)-Eulaemus_subgenus
Eulaemus
Call:								Call:
lm(formula = lambda.mean ~ MaxAlt, data = subtable)								lm(formula = mu.mean ~ MaxAlt, data = subtable)
Coefficients:								Coefficients:
	Estimate	Std.Error	t value	Pr(>|t|)					Estimate	Std.Error	t value	Pr(>|t|)
(Intercept)	0.2343	0.0003517	666.248	2e-16	***			(Intercept)	0.0284	0.0001291	219.899	2e-16	***
MaxAlt	-4.381e-07	1.37e-07	-3.199	0.00187	**			MaxAlt	-2.123e-07	5.028e-08	-4.221	5.56e-05	***
Residual standard error: 0.002036 on 95 degrees of freedom								Residual standard error: 0.0007474 on 95 degrees of freedom
Multiple R-squared: 0.09726, Adjusted R-squared: 0.08776								Multiple R-squared: 0.1579, Adjusted R-squared: 0.1491
F-statistic: 10.24 on 1 and 95 DF, p-value: 0.001873								F-statistic: 17.82 on 1 and 95 DF, p-value: 5.561e-05
ANOVA (speciation)								ANOVA (extinction)
	Df	SumSq	MeanSq	Fvalue	Pr(>F)				Df	SumSq	MeanSq	Fvalue	Pr(>F)
clades	6	0.0001737	2.896e-05	9.698	4.47e-08	***		clade	6	3.969e-05	6.614e-06	25.559	<2e-16	***
MaxAlt	1	1.06e-06	1.059e-06	0.355	0.553			MaxAlt	1	3.5e-07	3.47e-07	1.342	0.25
clades:MaxAlt	6	1.347e-05	2.245e-06	0.752	0.61			clade:MaxAlt	6	1.52e-06	2.53e-07	0.977	0.446
Residuals	83	0.0002478	2.986e-06					Residuals	83	2.148e-05	2.59e-07
clades:
lineomaculatus
montanus
anomalus
wiegmanni
fitzingeri
boulengeri-rothi
darwinii

### Sheet: (G)-Liolaemus_ss_subgenus
Liolaemus sensu stricto (i.e. subgenus; including L. elongatus clade)
Call:								Call:
lm(formula = lambda.mean ~ MaxAlt, data = subtable)								lm(formula = mu.mean ~ MaxAlt, data = subtable)
Coefficients:								Coefficients:
	Estimate	Std.Error	t value	Pr(>|t|)				Estimate	Std.Error	t value	Pr(>|t|)	Pr(>|t|)
(Intercept)	0.2897	0.01662	17.436	<2e-16	***			0.2897	0.01662	17.436	<2e-16	1.69e-13	***
MaxAlt	-6.397e-06	6.56e-06	-0.975	0.332				0.07941	0.0003035	261.633	<2e-16	***
								2.45e-07	1.373e-07	1.784	0.0872
Residual standard error: 0.06813 on 95 degrees of freedom								Residual standard error: 0.02277 on 95 degrees of freedom
Multiple R-squared: 0.009913, Adjusted R-squared: -0.0005085								Multiple R-squared: 0.01037,	Adjusted R-squared: -4.577e-05
F-statistic: 0.9512 on 1 and 95 DF, p-value: 0.3319								F-statistic: 0.9956 on 1 and 95 DF, p-value: 0.3209
ANOVA (speciation)								ANOVA (extinction)
	Df	SumSq	MeanSq	F value	Pr(>F)				Df	SumSq	MeanSq	Fvalue	Pr(>F)
clade	5	0.4453	0.08906	55401.9	<2e-16	***		clade	5	0.04973	0.009945	18363.5	<2e-16	***
MaxAlt	1	0	1e-05	3.338	0.0712			MaxAlt	1	0	0	0.008	0.929
clade:MaxAlt	5	0	0	0.789	0.5602			clade:MaxAlt	5	0	0	0.496	0.779
Residuals	85	0.0001	0					Residuals	85	5e-05	1e-06
Liolaemus sensu stricto (i.e. subgenus; exluding L. elongatus clade)
Call:								Call:
lm(formula = lambda.mean ~ MaxAlt, data = subtable)								lm(formula = mu.mean ~ MaxAlt, data = subtable)
Coefficients:
	Estimate	Std.Error	t value	Pr(>|t|)					Estimate	Std.Error	t value	Pr(>|t|)
(Intercept)	0.2326	0.001346	172.831	<2e-16	***			(Intercept)	0.02871	0.0006938	41.38	<2e-16	***
MaxAlt	6.052e-07	5.095e-07	1.188	0.239				MaxAlt	1.314e-07	2.626e-07	0.5	0.618
Residual standard error: 0.004986 on 69 degrees of freedom								Residual standard error: 0.00257 on 69 degrees of freedom
Multiple R-squared: 0.02004, Adjusted R-squared: 0.005839								Multiple R-squared: 0.003617, Adjusted R-squared: -0.01082
F-statistic: 1.411 on 1 and 69 DF, p-value: 0.2389								F-statistic: 0.2505 on 1 and 69 DF, p-value: 0.6183
ANOVA (speciation)								ANOVA (extinction)
	Df	SumSq	MeanSq	F value	Pr(>F)				Df	SumSq	MeanSq	F value	Pr(>F)
clade	4	0.0016383	0.0004096	242.132	<2e-16	***		clade	4	0.0004156	0.0001039	154.118	<2e-16	***
MaxAlt	1	3.6e-06	3.6e-06	2.101	0.152			MaxAlt	1	0	4e-08	0.064	0.801
clade:MaxAlt	4	5.5e-06	1.4e-06	0.808	0.525			clade:MaxAlt	4	7e-07	1.6e-07	0.242	0.913
Residuals	61	0.0001032	1.7e-06					Residuals	61	4.11e-05	6.7e-07
clades:
elongatus
lemniscatus
gravenhorstii
robertmertensi-bibronii
petrophilus
punmahuida

### Sheet: (H)-elongatus_clade
Liolaemus elongatus clade
Call:							Call:
lm(formula = lambda.mean ~ MaxAlt, data = subtable)							lm(formula = mu.mean ~ MaxAlt, data = subtable)
Coefficients:							Coefficients:
	Estimate	Std.Error	t value	Pr(>|t|)				Estimate	Std.Error	t value	Pr(>|t|)
(Intercept)	0.3857	0.0007924	486.72	<2e-16	***		(Intercept)	0.07941	0.0003035	261.633	<2e-16	***
MaxAlt	4.984e-07	3.586e-07	1.39	0.177			MaxAlt	2.45e-07	1.373e-07	1.784	0.0872
Residual standard error: 0.001181 on 24 degrees of freedom							Residual standard error: 0.0004522 on 24 degrees of freedom
Multiple R-squared: 0.07449, Adjusted R-squared: 0.03593							Multiple R-squared: 0.117, Adjusted R-squared: 0.08024
F-statistic: 1.932 on 1 and 24 DF, p-value: 0.1773							F-statistic: 3.181 on 1 and 24 DF, p-value: 0.08715
