## Supplementary material for "How important is it to consider lineage diversification heterogeneity in macroevolutionary studies: lessons from the lizard family Liolaemidae": Table S5: Details of results of phylogenetically controlled linear models fitted for different target clades.

### Sheet: (A)-Liolaemidae_family
Liolaemidae
Speciation rates							Extinction rates
Call:	lm(formula = pic.y ~ pic.x)						Call:	lm(formula = pic.y ~ pic.x)
Coefficients:							Coefficients:
	Estimate	Std. Error	t value	Pr(>|t|)				Estimate	Std. Error	t value	Pr(>|t|)
(Intercept)	-0.001139	0.001201	-0.948	0.344			(Intercept)	0.000117	0.002382	0.049	0.961
pic.x	-5.323e-07	2.446e-06	-0.218	0.828			pic.x	-1.815e-06	4.851e-06	-0.374	0.709
Residual standard error: 0.01917 on 255 degrees of freedom							Residual standard error: 0.03802 on 255 degrees of freedom
Multiple R-squared: 0.0001857,	Adjusted R-squared: -0.003735						Multiple R-squared: 0.0005487,	Adjusted R-squared: -0.003371
F-statistic: 0.04736 on 1 and 255 DF, p-value: 0.8279							F-statistic: 0.14 on 1 and 255 DF, p-value: 0.7086

### Sheet: (B)-Phymaturus
Phymaturus
Speciation rates								Extinction rates
Call:								Call:
lm(formula = pic.y ~ pic.x)								lm(formula = pic.y ~ pic.x)
Coefficients:								Coefficients:
	Estimate	Std. Error	t value	Pr(>|t|)					Estimate	Std. Error	t value	Pr(>|t|)
(Intercept)	-0.0006958	0.0001801	-3.863	0.000298	***			(Intercept)	4.427e-05	3.895e-05	1.137	0.261
pic.x	1.38e-07	3.781e-07	0.365	0.716455				pic.x	6.064e-08	8.176e-08	0.742	0.461
Residual standard error: 0.001313 on 55 degrees of freedom								Residual standard error: 0.0002839 on 55 degrees of freedom
Multiple R-squared: 0.002417,	Adjusted R-squared: -0.01572							Multiple R-squared: 0.009905,	Adjusted R-squared: -0.008097
F-statistic: 0.1333 on 1 and 55 DF, p-value: 0.7165								F-statistic: 0.5502 on 1 and 55 DF, p-value: 0.4614

### Sheet: (C)-P.palluma_clade
Phymaturus palluma clade
Speciation rates							Extinction rates
Call:							Call:
lm(formula = pic.y ~ pic.x)							lm(formula = pic.y ~ pic.x)
Coefficients:							Coefficients:
	Estimate	Std. Error	t value	Pr(>|t|)				Estimate	Std. Error	t value	Pr(>|t|)
(Intercept)	-0.0005533	0.0002397	-2.308	0.0267	*		(Intercept)	6.182e-05	5.644e-05	1.095	0.28	***
pic.x	3.083e-07	4.426e-07	0.697	0.4904			pic.x	6.14e-08	1.042e-07	0.589	0.559	***
Residual standard error: 0.00145 on 37 degrees of freedom							Residual standard error: 0.0003415 on 37 degrees of freedom
Multiple R-squared: 0.01294,	Adjusted R-squared: -0.01373						Multiple R-squared: 0.009292,	Adjusted R-squared: -0.01748
F-statistic: 0.4852 on 1 and 37 DF, p-value: 0.4904							F-statistic: 0.347 on 1 and 37 DF, p-value: 0.5594

### Sheet: (D)-P.patagonicus_clade
Phymaturus patagonicus clade
Speciation rates							Extinction rates
Call:							Call:
lm(formula = pic.y ~ pic.x)							lm(formula = pic.y ~ pic.x)
Coefficients:							Coefficients:
	Estimate	Std. Error	t value	Pr(>|t|)				Estimate	Std. Error	t value	Pr(>|t|)
(Intercept)	-0.0008345	0.0002305	-3.62	0.0012	**		(Intercept)	-4.11e-07	1.56e-06	-0.264	0.794
pic.x	-3.393e-07	8.531e-07	-0.398	0.694			pic.x	1.212e-09	5.772e-09	0.21	0.835
Residual standard error: 0.001203 on 27 degrees of freedom							Residual standard error: 8.138e-06 on 27 degrees of freedom
Multiple R-squared: 0.005823,	Adjusted R-squared: -0.031						Multiple R-squared: 0.00163,	Adjusted R-squared: -0.03535
F-statistic: 0.1581 on 1 and 27 DF, p-value: 0.694							F-statistic: 0.04408 on 1 and 27 DF, p-value: 0.8353

### Sheet: (E)-Liolaemus_genus
Liolaemus
Speciation rates								Extinction rates
Call:								Call:
lm(formula = pic.y ~ pic.x)								lm(formula = pic.y ~ pic.x)
Coefficients:								Coefficients:
	Estimate	Std. Error	t value	Pr(>|t|)					Estimate	Std. Error	t value	Pr(>|t|)
(Intercept)	-0.002015	0.0008523	-2.364	0.0191	*			(Intercept)	-0.002868	0.001639	-1.75	0.0817	.
pic.x	-4.249e-07	1.714e-06	-0.248	0.8045				pic.x	-8.749e-07	3.296e-06	-0.265	0.791
Residual standard error: 0.01198 on 196 degrees of freedom								Residual standard error: 0.02304 on 196 degrees of freedom
Multiple R-squared: 0.0003133,	Adjusted R-squared: -0.004787							Multiple R-squared: 0.0003593,	Adjusted R-squared: -0.004741
F-statistic: 0.06143 on 1 and 196 DF, p-value: 0.8045								F-statistic: 0.07045 on 1 and 196 DF, p-value: 0.791

### Sheet: (F)-Eulaemus_subgenus
Eulaemus
Speciation rates								Extinction rates
Call:								Call:
lm(formula = pic.y ~ pic.x)								lm(formula = pic.y ~ pic.x)
Coefficients:								Coefficients:
	Estimate	Std. Error	t value	Pr(>|t|)					Estimate	Std. Error	t value	Pr(>|t|)
(Intercept)	-0.0007067	0.0001568	-4.507	1.89e-05	***			(Intercept)	-0.0006061	0.0004361	-1.39	0.168
pic.x	-1.042e-07	3.86e-07	-0.27	0.788				pic.x	-6.832e-07	1.073e-06	-0.636	0.526
Residual standard error: 0.001535 on 94 degrees of freedom								Residual standard error: 0.00427 on 94 degrees of freedom
Multiple R-squared: 0.0007748,	Adjusted R-squared: -0.009855							Multiple R-squared: 0.004291,	Adjusted R-squared: -0.006302
F-statistic: 0.07289 on 1 and 94 DF, p-value: 0.7878								F-statistic: 0.4051 on 1 and 94 DF, p-value: 0.526

### Sheet: (G)-Liolaemus_ss_subgenus
Liolaemus sensu stricto (i.e. subgenus; including L. elongatus clade)
Call:								Call:
lm(formula = lambda.mean ~ MaxAlt, data = subtable)								lm(formula = mu.mean ~ MaxAlt, data = subtable)
Coefficients:								Coefficients:
	Estimate	Std. Error	t value	Pr(>|t|)					Estimate	Std. Error	t value	Pr(>|t|)
(Intercept)	-0.003335	0.001757	-1.898	0.0608	.			(Intercept)	-0.005145	0.00336	-1.531	0.129	***
pic.x	-8.453e-07	3.008e-06	-0.281	0.7793				pic.x	-1.581e-06	5.752e-06	-0.275	0.784
Residual standard error: 0.01712 on 94 degrees of freedom								Residual standard error: 0.03274 on 94 degrees of freedom
Multiple R-squared: 0.0008394,	Adjusted R-squared: -0.00979							Multiple R-squared: 0.0008028,	Adjusted R-squared: -0.009827
F-statistic: 0.07897 on 1 and 94 DF, p-value: 0.7793								F-statistic: 0.07552 on 1 and 94 DF, p-value: 0.7841
Liolaemus sensu stricto (i.e. subgenus; exluding L. elongatus clade)
Speciation rates								Extinction rates
Call:								Call:
lm(formula = pic.y ~ pic.x)								lm(formula = pic.y ~ pic.x)
Coefficients:								Coefficients:
	Estimate	Std. Error	t value	Pr(>|t|)					Estimate	Std. Error	t value	Pr(>|t|)
(Intercept)	-0.0009752	0.0002502	-3.898	0.000225	***			(Intercept)	-0.0003941	0.00101	-0.39	0.698
pic.x	-6.982e-08	4.375e-07	-0.16	0.873686				pic.x	7.579e-08	1.766e-06	0.043	0.966
Residual standard error: 0.002047 on 68 degrees of freedom								Residual standard error: 0.008261 on 68 degrees of freedom
Multiple R-squared: 0.0003743,	Adjusted R-squared: -0.01433							Multiple R-squared: 2.71e-05,	Adjusted R-squared: -0.01468
F-statistic: 0.02547 on 1 and 68 DF, p-value: 0.8737								F-statistic: 0.001843 on 1 and 68 DF, p-value: 0.9659

### Sheet: (H)-elongatus_clade
Liolaemus elongatus clade
Speciation rates							Extinction rates
Call:							Call:
lm(formula = pic.y ~ pic.x)							lm(formula = pic.y ~ pic.x)
Coefficients:							Coefficients:
	Estimate	Std. Error	t value	Pr(>|t|)				Estimate	Std. Error	t value	Pr(>|t|)
(Intercept)	-0.0001894	0.0001999	-0.947	0.353			(Intercept)	-0.000413	0.0003659	-1.129	0.271
pic.x	1.951e-07	3.183e-07	0.613	0.546			pic.x	4.544e-07	5.826e-07	0.78	0.443
Residual standard error: 0.0009887 on 23 degrees of freedom							Residual standard error: 0.00181 on 23 degrees of freedom
Multiple R-squared: 0.01607,	Adjusted R-squared: -0.02671						Multiple R-squared: 0.02576,	Adjusted R-squared: -0.0166
F-statistic: 0.3756 on 1 and 23 DF, p-value: 0.546							F-statistic: 0.6082 on 1 and 23 DF, p-value: 0.4434
