## Supplementary material for "How important is it to consider lineage diversification heterogeneity in macroevolutionary studies: lessons from the lizard family Liolaemidae": Table S6: Details of GeoSSE analyses performed for different target clades.

### Sheet: Esquerre_classification
Liolaemidae
Estimations
	sA	sB	sAB	xA	xB	dA	dB
full	0.2724	0.1113	0.0341	0.093	0.0311	0.025	0.0663
no.sAB	0.2915	0.1147	0	0.1274	0.0381	0.0244	0.0734
eq.sA.and.sB	0.2168	0.2168	0.0287	0	0.1428	0.0338	0.037
eq.xA.and.xB	0.2538	0.1157	0.0371	0.0426	0.0426	0.0275	0.0518
eq.dA.and.dB	0.2388	0.1202	0.0443	0	0.0545	0.0344	0.0344
		Df	lnLik	AIC	ChiSq	Pr(>|Chi|)
Full model	full	7	-787.95	1589.9
No sp. in A+B	no.sAB	6	-788.75	1589.5	1.605	0.205194
Eq. speciation	eq.sA.and.sB	6	-795	1602	14.0982	0.0001735	***
Eq. extinction	eq.xA.and.xB	6	-788.18	1588.4	0.4632	0.496134
Eq. dispersal	eq.dA.and.dB	6	-788.97	1589.9	2.0352	0.153693
Only Liolaemus
	sA	sB	sAB	xA	xB	dA	dB
full	0.1883	0.1225	0.0496	0	0.0098	0.026	0.0582
no.sAB	0.2026	0.1365	0	0.0264	0.0367	0.0283	0.0592
eq.sA.and.sB	0.1753	0.1753	0.0274	0	0.0588	0.0289	0.0578
eq.xA.and.xB	0.1884	0.1179	0.056	0.0005	0.0005	0.0255	0.0587
eq.dA.and.dB	0.1893	0.1223	0.0428	0	0.0157	0.0356	0.0356
	Df	lnLik	AIC	ChiSq	Pr(>|Chi|)
full	7	-649.45	1312.9
no.sAB	6	-651.51	1315	4.1242	0.04227	*
eq.sA.and.sB	6	-651.53	1315.1	4.1702	0.04114	*
eq.xA.and.xB	6	-649.49	1311	0.0875	0.76736
eq.dA.and.dB	6	-650.54	1313.1	2.1951	0.13845
Only Liolaemus and exluding the elongatus clade
	sA	sB	sAB	xA	xB	dA	dB
full	0.1663	0.1231	0.0573	0	0.0049	0.021	0.0634
no.sAB	0.1691	0.1536	0	0.0048	0.0555	0.0235	0.0593
eq.sA.and.sB	0.1566	0.1566	0.0397	0	0.0353	0.022	0.0634
eq.xA.and.xB	0.1662	0.1206	0.0615	0	0	0.0207	0.0639
eq.dA.and.dB	0.1683	0.1225	0.0476	0	0.0112	0.0341	0.0341
	Df	lnLik	AIC	ChiSq	Pr(>|Chi|)
full	7	-583.62	1181.2
no.sAB	6	-586.13	1184.3	5.0149	0.02513	*
eq.sA.and.sB	6	-584.57	1181.1	1.8951	0.16863
eq.xA.and.xB	6	-583.64	1179.3	0.0248	0.87495
eq.dA.and.dB	6	-585.34	1182.7	3.4269	0.06414
Eulaemus
	sA	sB	sAB	xA	xB	dA	dB
full	0.1986	0.1463	0.0343	0	0	0	0.063
no.sAB	0.1989	0.1673	0	0	0.0338	0	0.0605
eq.sA.and.sB	0.1831	0.1831	0.0292	0.0001	0.0135	0	0.0634
eq.xA.and.xB	0.1986	0.1463	0.0342	0	0	0	0.0628
eq.dA.and.dB	0.2014	0.142	0.0268	0	0	0.0179	0.0179
	Df	lnLik	AIC	ChiSq	Pr(>|Chi|)
full	7	-288.88	591.76
no.sAB	6	-289.73	591.46	1.6921	0.193327
eq.sA.and.sB	6	-289.77	591.54	1.7749	0.182782
eq.xA.and.xB	6	-288.88	589.77	0.0018	0.966448
eq.dA.and.dB	6	-292.51	597.03	7.2619	0.007043	**
