## Supplementary material for "How important is it to consider lineage diversification heterogeneity in macroevolutionary studies: lessons from the lizard family Liolaemidae": Table S7: Details of GeoHiSSE results for simulations and empirical analyses.

### Sheet: empirical_results
Model	Free parameters	type	Model description	Abbreviation	Geographic dependent diversification?	Esquerre et al. (2019) classification weights	Corrected classification weights
1	4	cladogenetic	CID—original GeoSSE	CID-GeoSSE (C )	NO	4.57601e-14	1.05515e-11
2	7	cladogenetic	Original GeoSSE	GeoSSE (C )	YES	5.39555e-09	1.73057e-12
3	9	cladogenetic	CID—GeoHiSSE, three hidden rate classes	CID-GeoHiSSE (3H, C)	NO	0.466769	0.142126
4	15	cladogenetic	GeoHiSSE, two rate classes	GeoHiSSE (2H, C)	YES	0.0459989	0.000143363
5	13	cladogenetic	CID—GeoHiSSE, five hidden rate classes	CID-GeoHiSSE (5H, C)	NO	0.0294082	0.00516884
6	7	cladogenetic	CID—GeoHiSSE, two hidden rate classes	CID-GeoHiSSE (2H, C)	NO	0.00251526	0.496761
7	6	cladogenetic+extinction	CID—GeoSSE + extirpation	CID-GeoSSE (C+E)	NO	1.83521e-14	1.50302e-12
8	9	cladogenetic+extinction	GeoSSE + extirpation	GeoSSE (C+E)	YES	3.04839e-09	5.09058e-13
9	11	cladogenetic+extinction	CID—GeoHiSSE + extirpation, three hidden rate classes	CID-GeoHiSSE (3H, C+E)	NO	0.0472724	0.0297976
10	19	cladogenetic+extinction	GeoHiSSE + extirpation, two hidden rate classes	GeoHiSSE (2H, C+E)	YES	*	4.72622e-06
11	15	cladogenetic+extinction	CID—GeoHiSSE extirpation, five hidden rate classes	CID-GeoHiSSE (5H, C+E)	NO	1.50753e-10	0.00145587
12	9	cladogenetic+extinction	CID—GeoHiSSE extirpation, two hidden rate classes	CID-GeoHiSSE (2H, C+E)	NO	0.000340432	0.286966
13	6	anagentic	CID—anagenetic GeoSSE	CID-GeoSSE (A)	NO	3.43669e-12	1.14111e-14
14	10	anagentic	Anagenetic GeoSSE	GeoSSE (A)	YES	1.77106e-09	6.4377e-15
15	11	anagentic	CID—anagenetic GeoHiSSE, three hidden rate classes	CID-GeoHiSSE (3H, A)	NO	0.00361233	2.07538e-05
16	21	anagentic	Anagenetic GeoHiSSE, two hidden rate classes	GeoHiSSE (2H, A)	YES	*	*
17	15	anagentic	CID—anagenetic GeoHiSSE, five hidden rate classes	CID-GeoHiSSE (5H, A)	NO	4.09413e-05	4.08326e-07
18	9	anagentic	CID—anagenetic GeoHiSSE, two hidden rate classes	CID-GeoHiSSE (2H, A)	NO	0.22465	0.000745987
19	11	cladogenetic	CID - GeoHiSSE, four rate classes	CID-GeoHiSSE (4H, C)	NO	0.166559	0.031494
20	13	cladogenetic+extinction	CID - GeoHiSSE+extirpation, four rate classes	CID-GeoHiSSE (4H, C+E)	NO	0.0118821	0.00531136
21	13	anagentic	CID - GeoHiSSE, four rate classes	CID-GeoHiSSE (4H, A)	NO	0.000951938	3.14377e-06
22	4	anagentic	CID - GeoSSE, s01=0 and x01=0	CID-GeoSSE (A)	NO	3.32942e-14	4.66985e-21
23	6	anagentic	GeoSSE, s01=0 and x01=0	GeoSSE (A)	YES	1.70772e-13	2.64373e-21
24	9	anagentic	CID - GeoHiSSE, three rate classes, s01i=0 and x01i=0	CID-GeoHiSSE (3H, A)	NO	5.59798e-12	1.00576e-16
25	13	anagentic	GeoHiSSE, two rate classes, full model, s01i=0 and x01i=0	GeoHiSSE (2H, A)	YES	1.54471e-09	5.1815e-09
26	13	anagentic	CID - GeoHiSSE, five rate classes, s01i=0 and x01i=0	CID-GeoHiSSE (5H, A)	NO	3.81209e-11	7.2143e-17
27	7	anagentic	CID - GeoHiSSE, two rate classes, s01i=0 and x01i=0	CID-GeoHiSSE (2H, A)	NO	1.23698e-09	1.46717e-14
28	11	anagentic	CID - GeoHiSSE, four rate classes, s01i=0 and x01i=0	CID-GeoHiSSE (4H, A)	NO	2.96838e-10	2.93422e-15
29	6	anagentic+extinction	CID - GeoSSE+extirpation, s01=0 and x01=0	CID-GeoSSE (A+E)	NO	*	3.43238e-17
30	8	anagentic+extinction	GeoSSE+extirpation, s01=0 and x01=0	GeoSSE (A+E)	YES	*	*
31	11	anagentic+extinction	CID - GeoHiSSE+extirpation, three rate classes, s01i=0 and x01i=0	CID-GeoHiSSE (3H, A+E)	NO	*	5.97802e-08
32	17	anagentic+extinction	GeoHiSSE+extirpation, two rate classes, s01i=0 and x01i=0	GeoHiSSE (2H, A+E)	YES	*	*
33	15	anagentic+extinction	CID - GeoHiSSE+extirpation, five rate classes, s01i=0 and x01i=0	CID-GeoHiSSE (5H, A+E)	NO	*	*
34	9	anagentic+extinction	CID - GeoHiSSE+extirpation, two rate classes, s01i=0 and x01i=0	CID-GeoHiSSE (2H, A+E)	NO	*	1.11631e-06
35	13	anagentic+extinction	CID - GeoHiSSE+extirpation, four rate classes, s01i=0 and x01i=0	CID-GeoHiSSE (4H, A+E)	NO	*	*
Reference:
*	removed due to unrealistic parameter estimation
	Models with highest weights

### Sheet: simulations
Model	Free parameters	type	Model description	Abbreviation	Geographic dependent diversification?	Esquerre et al. (2019) classification			Our classification
						Frequency of model receiving the highest AIC weight		Frequency of unrealistic estimation of parameters	Frequency of model receiving the highest AIC weight		Frequency of unrealistic estimation of parameters
						35 models	32 models		35 models	32 models
1	4	cladogenetic	CID—original GeoSSE	CID-GeoSSE (C )	NO	0	0	0	0	0	0
2	7	cladogenetic	Original GeoSSE	GeoSSE (C )	YES	0	0	0	0	0	0
3	9	cladogenetic	CID—GeoHiSSE, three hidden rate classes	CID-GeoHiSSE (3H, C)	NO	0	0	0	0	0	0
4	15	cladogenetic	GeoHiSSE, two rate classes	GeoHiSSE (2H, C)	YES	0.055	0.07	0.14	0.101523	0.104599	0.0348837
5	13	cladogenetic	CID—GeoHiSSE, five hidden rate classes	CID-GeoHiSSE (5H, C)	NO	0	0	0	0	0	0.0116279
6	7	cladogenetic	CID—GeoHiSSE, two hidden rate classes	CID-GeoHiSSE (2H, C)	NO	0	0	0	0	0	0
7	6	cladogenetic+extinction	CID—GeoSSE + extirpation	CID-GeoSSE (C+E)	NO	0	0	0.27	0	0	0.627907
8	9	cladogenetic+extinction	GeoSSE + extirpation	GeoSSE (C+E)	YES	0	0	0.005	0	0	0
9	11	cladogenetic+extinction	CID—GeoHiSSE + extirpation, three hidden rate classes	CID-GeoHiSSE (3H, C+E)	NO	0.075	0.08	0.345	0.167513	0.172589	0.674419
10	19	cladogenetic+extinction	GeoHiSSE + extirpation, two hidden rate classes	GeoHiSSE (2H, C+E)	YES	0.09	*	0.085	0.0406091	*	0.186047
11	15	cladogenetic+extinction	CID—GeoHiSSE extirpation, five hidden rate classes	CID-GeoHiSSE (5H, C+E)	NO	0	0	0.33	0	0	0.77907
12	9	cladogenetic+extinction	CID—GeoHiSSE extirpation, two hidden rate classes	CID-GeoHiSSE (2H, C+E)	NO	0.285	0.32	0.33	0.294416	0.309645	0.755814
13	6	anagentic	CID—anagenetic GeoSSE	CID-GeoSSE (A)	NO	0	0	0.505	0	0	0.686047
14	10	anagentic	Anagenetic GeoSSE	GeoSSE (A)	YES	0	0	0.32	0	0	0.395349
15	11	anagentic	CID—anagenetic GeoHiSSE, three hidden rate classes	CID-GeoHiSSE (3H, A)	NO	0.065	0.07	0.555	0.0609137	0.0609137	0.732558
16	21	anagentic	Anagenetic GeoHiSSE, two hidden rate classes	GeoHiSSE (2H, A)	YES	0	*	0.7	0.00507614	*	0.732558
17	15	anagentic	CID—anagenetic GeoHiSSE, five hidden rate classes	CID-GeoHiSSE (5H, A)	NO	0	0	0.67	0	0	0.755814
18	9	anagentic	CID—anagenetic GeoHiSSE, two hidden rate classes	CID-GeoHiSSE (2H, A)	NO	0.345	0.365	0.525	0.162437	0.172589	0.755814
19	11	cladogenetic	CID - GeoHiSSE, four rate classes	CID-GeoHiSSE (4H, C)	NO	0	0	0.015	0	0	0.0348837
20	13	cladogenetic+extinction	CID - GeoHiSSE+extirpation, four rate classes	CID-GeoHiSSE (4H, C+E)	NO	0	0	0.455	0	0	0.848837
21	13	anagentic	CID - GeoHiSSE, four rate classes	CID-GeoHiSSE (4H, A)	NO	0	0	0.595	0	0	0.732558
22	4	anagentic	CID - GeoSSE, s01=0 and x01=0	CID-GeoSSE (A)	NO	0	0	0	0	0	0
23	6	anagentic	GeoSSE, s01=0 and x01=0	GeoSSE (A)	YES	0	0	0	0	0	0
24	9	anagentic	CID - GeoHiSSE, three rate classes, s01i=0 and x01i=0	CID-GeoHiSSE (3H, A)	NO	0	0	0	0	0	0
25	13	anagentic	GeoHiSSE, two rate classes, s01i=0 and x01i=0	GeoHiSSE (2H, A)	YES	0	0	0.64	0	0	0.918605
26	13	anagentic	CID - GeoHiSSE, five rate classes, s01i=0 and x01i=0	CID-GeoHiSSE (5H, A)	NO	0	0	0	0	0	0
27	7	anagentic	CID - GeoHiSSE, two rate classes, s01i=0 and x01i=0	CID-GeoHiSSE (2H, A)	NO	0	0	0	0	0	0
28	11	anagentic	CID - GeoHiSSE, four rate classes, s01i=0 and x01i=0	CID-GeoHiSSE (4H, A)	NO	0	0	0	0	0	0
29	6	anagentic+extinction	CID - GeoSSE+extirpation, s01=0 and x01=0	CID-GeoSSE (A+E)	NO	0	0	0.77	0	0	0.860465
30	8	anagentic+extinction	GeoSSE+extirpation, s01=0 and x01=0	GeoSSE (A+E)	YES	0	0	0.6	0	0	0.802326
31	11	anagentic+extinction	CID - GeoHiSSE+extirpation, three rate classes, s01i=0 and x01i=0	CID-GeoHiSSE (3H, A+E)	NO	0.045	0.055	0.77	0.111675	0.111675	0.860465
32	17	anagentic+extinction	GeoHiSSE+extirpation, two rate classes, s01i=0 and x01i=0	GeoHiSSE (2H, A+E)	YES	0.005	*	0.9	0.00507614	*	0.906977
33	15	anagentic+extinction	CID - GeoHiSSE+extirpation, five rate classes, s01i=0 and x01i=0	CID-GeoHiSSE (5H, A+E)	NO	0	0	0.79	0	0	0.790698
34	9	anagentic+extinction	CID - GeoHiSSE+extirpation, two rate classes, s01i=0 and x01i=0	CID-GeoHiSSE (2H, A+E)	NO	0.035	0.035	0.735	0.0507614	0.0659898	0.755814
35	13	anagentic+extinction	CID - GeoHiSSE+extirpation, four rate classes, s01i=0 and x01i=0	CID-GeoHiSSE (4H, A+E)	NO	0	0	0.785	0	0	0.848837
Reference:
*	removed
