## Supplementary material for "How important is it to consider lineage diversification heterogeneity in macroevolutionary studies: lessons from the lizard family Liolaemidae": Table S8: The two classifications used for the GeoHiSSE analyses.

### Sheet: Sheet1
Species	Max.alt.	Esquerré et al. (2019)	Corrected classification (this study)		references:
Ctenoblepharys_adspersa	750	2	2		1	Andean
Liolaemus_abaucan	2600	0	1		2	Non-Andean
Liolaemus_abdalai	1000	1	1		0	Widespread
Liolaemus_albiceps	4020	1	1
Liolaemus_alticolor	4800	1	1
Liolaemus_andinus	4900	1	1
Liolaemus_annectens	4688	1	1
Liolaemus_anomalus	1400	2	2
Liolaemus_antumalguen	3600	1	1
Liolaemus_araucaniensis	1700	1	1
Liolaemus_archeforus	1500	1	2
Liolaemus_atacamensis	2800	2	2
Liolaemus_audituvelatus	3459	1	1
Liolaemus_austromendocinus	2310	0	0
Liolaemus_avilai	1400	1	2
Liolaemus_azarai	243	2	2
Liolaemus_baguali	1200	1	2
Liolaemus_bellii	3053	1	1
Liolaemus_bibronii	500	1	2
Liolaemus_bibronii_12	1500	2	2
Liolaemus_bibronii_3	1100	1	2
Liolaemus_bibronii_8	2600	1	2
Liolaemus_bibronii_9	2000	1	2
Liolaemus_bitaeniatus	3100	0	1
Liolaemus_boulengeri	1600	1	2
Liolaemus_buergeri	3000	1	1
Liolaemus_burmeisteri	1037	0	2
Liolaemus_calchaqui	3600	1	1
Liolaemus_canqueli	1000	1	2
Liolaemus_capillitas	3900	1	1
Liolaemus_carlosgarini	1915	1	1
Liolaemus_cf._elongatus	1888	1	1
Liolaemus_chacabucoense	500	1	2
Liolaemus_chacoensis	800	2	2
Liolaemus_chaltin	3750	1	1
Liolaemus_chavin	4450	1	1
Liolaemus_chehuachekenk	900	1	2
Liolaemus_chiliensis	2100	2	0
Liolaemus_chillanensis	1700	1	1
Liolaemus_choique	2407	1	1
Liolaemus_chungara	4583	1	1
Liolaemus_coeruleus	2000	1	1
Liolaemus_confusus	850	2	2
Liolaemus_constanzae	3900	0	0
Liolaemus_crandalli	2100	1	1
Liolaemus_crepuscularis	3100	1	1
Liolaemus_cristiani	2500	1	1
Liolaemus_curicensis	2100	0	0
Liolaemus_curis	3000	1	1
Liolaemus_cuyanus	1300	2	2
Liolaemus_cuyumhue	260	1	2
Liolaemus_cyanogaster	1200	0	0
Liolaemus_darwinii	3000	2	2
Liolaemus_dicktracyi	2800	1	1
Liolaemus_donosobarrosi	1200	2	2
Liolaemus_dorbignyi	4350	1	1
Liolaemus_eleodori	2500	1	1
Liolaemus_elongatus	2000	1	2
Liolaemus_escarchadosi	1100	1	2
Liolaemus_espinozai	2800	1	1
Liolaemus_etheridgei	4269	1	1
Liolaemus_fabiani	3000	1	1
Liolaemus_famatinae	4200	1	1
Liolaemus_fitzgeraldi	3500	1	1
Liolaemus_fitzingerii	1100	1	2
Liolaemus_flavipiceus	2500	1	1
Liolaemus_frassinettii	2270	1	1
Liolaemus_fuscus	1900	2	2
Liolaemus_gallardoi	1300	1	2
Liolaemus_goetschi	700	1	2
Liolaemus_gracilis	1380	0	2
Liolaemus_gravenhorstii	1300	2	0
Liolaemus_grosseorum	1500	0	2
Liolaemus_gununakuna	900	1	2
Liolaemus_hatcheri	1500	1	2
Liolaemus_heliodermis	2820	1	1
Liolaemus_hellmichi	1400	2	2
Liolaemus_hermannunezi	1521	1	1
Liolaemus_huacahuasicus	4250	1	1
Liolaemus_inacayali	1100	1	2
Liolaemus_incaicus	3550	1	1
Liolaemus_insolitus	264	2	1
Liolaemus_irregularis	5000	1	1
Liolaemus_isabelae	4000	1	1
Liolaemus_janequeoae	1450	1	1
Liolaemus_josei	2500	0	2
Liolaemus_kingii	500	1	2
Liolaemus_kolengh	1700	1	2
Liolaemus_koslowskyi	1600	2	2
Liolaemus_kriegi	2000	1	2
Liolaemus_laurenti	1100	2	2
Liolaemus_lavillai	4100	1	1
Liolaemus_leftrarui	1397	1	1
Liolaemus_lemniscatus	2100	0	0
Liolaemus_lentus	600	2	2
Liolaemus_leopardinus	3053	1	1
Liolaemus_lineomaculatus	618	1	2
Liolaemus_loboi	800	1	2
Liolaemus_lorenzmuelleri	3500	1	1
Liolaemus_lutzae	20	2	2
Liolaemus_magellanicus	190	1	2
Liolaemus_maldonadae	3500	1	1
Liolaemus_mapuche	650	1	2
Liolaemus_martorii	50	1	2
Liolaemus_melaniceps	30	2	2
Liolaemus_melanogaster	4660	1	1
Liolaemus_melanops	800	1	2
Liolaemus_molinai	4500	1	1
Liolaemus_monticola	2500	0	0
Liolaemus_monticola_ssp	1800	1	1
Liolaemus_moradoensis	4000	1	1
Liolaemus_morandae	900	1	2
Liolaemus_morenoi	650	1	2
Liolaemus_multicolor	4400	1	1
Liolaemus_multimaculatus	50	0	2
Liolaemus_neuquensis	2200	1	1
Liolaemus_nigrocoeruleus	350	2	2
Liolaemus_nigromaculatus	720	2	2
Liolaemus_nigroviridis	2400	1	1
Liolaemus_nitidus	3150	0	0
Liolaemus_occipitalis	200	2	2
Liolaemus_olongasta	1770	2	2
Liolaemus_orientalis	5000	1	1
Liolaemus_ornatus	4500	1	1
Liolaemus_ortizii	4250	1	1
Liolaemus_pachacutec	4972	1	1
Liolaemus_pagaburoi	4700	1	1
Liolaemus_parvus	3500	1	1
Liolaemus_paulinae	2600	1	1
Liolaemus_petrophilus	1400	1	2
Liolaemus_pictus	1700	0	0
Liolaemus_platei	1100	2	2
Liolaemus_poconchilensis	1300	2	2
Liolaemus_poecilochromis	4500	1	1
Liolaemus_polystictus	4766	1	1
Liolaemus_pseudoanomalus	1500	2	2
Liolaemus_pseudolemniscatus	2000	2	2
Liolaemus_puelche	1600	2	2
Liolaemus_puna	4300	0	1
Liolaemus_punmahuida	3000	1	1
Liolaemus_quilmes	2200	0	0
Liolaemus_ramirezae	3200	1	1
Liolaemus_ramonensis	3050	1	1
Liolaemus_riodamas	2057	1	1
Liolaemus_riojanus	1200	2	2
Liolaemus_robertmertensi	2600	0	0
Liolaemus_robustus	4657	1	1
Liolaemus_rothi	1800	1	2
Liolaemus_ruibali	3500	1	1
Liolaemus_sagei	1300	1	2
Liolaemus_salinicola	950	2	0
Liolaemus_sarmientoi	200	1	2
Liolaemus_saxatilis	1000	2	2
Liolaemus_scapularis	2400	0	2
Liolaemus_schroederi	2600	0	0
Liolaemus_scorialis	1750	1	1
Liolaemus_senguer	800	1	2
Liolaemus_septentrionalis	2200	2	2
Liolaemus_signifer	4500	1	1
Liolaemus_silvai	450	2	2
Liolaemus_silvanae	1500	1	2
Liolaemus_sitesi	1560	1	1
Liolaemus_smaug	1700	0	1
Liolaemus_somuncurae	1600	1	2
Liolaemus_sp_MM6	1800	1	2
Liolaemus_sp_MM7	1500	1	2
Liolaemus_sp_MMB	900	1	2
Liolaemus_sp_MMC	1600	1	1
Liolaemus_sp_MMD	2700	1	1
Liolaemus_stolzmanni	1118	2	2
Liolaemus_tacnae	4500	1	1
Liolaemus_talampaya	1200	2	2
Liolaemus_tari	720	1	2
Liolaemus_tehuelche	1200	1	2
Liolaemus_telsen	1425	1	2
Liolaemus_tenuis	1800	0	0
Liolaemus_thomasi	4777	1	1
Liolaemus_torresi	2500	0	0
Liolaemus_tregenzai	2170	1	1
Liolaemus_tristis	1000	1	2
Liolaemus_tromen	2200	1	2
Liolaemus_tulkas	3000	1	1
Liolaemus_ubaghsi	2250	1	1
Liolaemus_umbrifer	3965	1	1
Liolaemus_uniformis	3050	1	1
Liolaemus_uptoni	1200	1	2
Liolaemus_uspallatensis	2700	1	1
Liolaemus_valdesianus	2510	1	1
Liolaemus_vallecurensis	3815	1	1
Liolaemus_velosoi	3500	0	0
Liolaemus_villaricensis	1500	1	1
Liolaemus_walkeri	4211	1	1
Liolaemus_wari	4246	1	1
Liolaemus_wiegmannii	2000	2	0
Liolaemus_williamsi	4143	1	1
Liolaemus_xanthoviridis	300	1	2
Liolaemus_yanalcu	4305	1	1
Liolaemus_zabalai	1600	0	1
Liolaemus_zapallarensis	700	2	2
Liolaemus_zullyae	1400	1	2
Phymaturus_aguedae	2716	1	1
Phymaturus_antofagastensis	4200	1	1
Phymaturus_bibronii	3200	1	1
Phymaturus_calcogaster	770	1	2
Phymaturus_ceii	1150	1	2
Phymaturus_cf._palluma	2418	1	1
Phymaturus_damasense	2000	1	1
Phymaturus_delheyi	1860	1	2
Phymaturus_denotatus	3825	1	1
Phymaturus_dorsimaculatus	2050	1	1
Phymaturus_etheridgei	818	1	2
Phymaturus_excelsus	1150	1	2
Phymaturus_extrilidus	3200	1	1
Phymaturus_felixi	600	1	2
Phymaturus_indistinctus	800	1	2
Phymaturus_laurenti	4500	1	1
Phymaturus_mallimaccii	4200	1	1
Phymaturus_manuelae	950	1	2
Phymaturus_nevadoi	1800	1	1
Phymaturus_palluma	2200	1	1
Phymaturus_patagonicus	500	1	2
Phymaturus_payuniae	1500	2	2
Phymaturus_punae	4300	1	1
Phymaturus_querque	1100	1	2
Phymaturus_roigorum	2300	1	0
Phymaturus_sitesi	2100	1	1
Phymaturus_somuncurensis	1400	1	2
Phymaturus_sp_1	2150	1	2
Phymaturus_sp_10	2700	1	1
Phymaturus_sp_11	1500	1	2
Phymaturus_sp_12	2150	1	2
Phymaturus_sp_13	1200	1	2
Phymaturus_sp_14	500	1	2
Phymaturus_sp_15	1000	1	2
Phymaturus_sp_16	1300	1	2
Phymaturus_sp_17	1700	1	2
Phymaturus_sp_18	1100	1	2
Phymaturus_sp_19	1200	1	2
Phymaturus_sp_2	2200	1	1
Phymaturus_sp_20	1100	1	2
Phymaturus_sp_21	1200	1	2
Phymaturus_sp_22	1100	1	2
Phymaturus_sp_3	1600	1	1
Phymaturus_sp_4	1700	1	1
Phymaturus_sp_5	1800	1	1
Phymaturus_sp_6	2100	1	1
Phymaturus_sp_7	1400	1	2
Phymaturus_sp_8	2400	1	1
Phymaturus_sp_9	1900	1	2
Phymaturus_spectabilis	1000	1	2
Phymaturus_spurcus	1200	1	2
Phymaturus_tenebrosus	1300	1	2
Phymaturus_tromen	1900	1	2
Phymaturus_verdugo	2800	1	1
Phymaturus_videlai	700	1	2
Phymaturus_vociferator	1400	1	1
Phymaturus_williamsi	3000	1	1
Phymaturus_zapalensis	1350	1	2
