## Supplementary material for "How important is it to consider lineage diversification heterogeneity in macroevolutionary studies: lessons from the lizard family Liolaemidae": Table S9: Details of 42 models and RPANDA results for the empirical phylogeny of Liolaemidae.

### Sheet: List_of_Models
Model number	Parameters	model	Response	Type	lambda function	mu function	Model description
1	1	Birth	constant	constant	y	0	Pure-birth model where speciation is constant.
2	2	Birth	exponential	temperature-dependent	y[1] * exp(y[2] * x)	0	Pure-birth model where speciation is exponentially correlated with environment
2b	2	Birth	exponential	Andes uplift-dependent	y[1] * exp(y[2] * x)	0	Pure-birth model where speciation is exponentially correlated with environment
3	2	Birth	exponential	time-dependent	y[1] * exp(y[2] * t)	0	Pure-birth model where speciation is exponentially correlated with time
4	2	Birth	linear	temperature-dependent	y[1] + y[2] * x	0	Pure-birth model where speciation is linearly correlated with environment
4b	2	Birth	linear	Andes uplift-dependent	y[1] + y[2] * x	0	Pure-birth model where speciation is linearly correlated with environment
5	2	Birth	linear	time-dependent	y[1] + y[2] * t	0	Pure-birth model where speciation is linearly correlated with time
6	2	Birth-death	constant	null	y	y	Birth-death model where speciation and extinction are constant
7	3	Birth-death	exponential	temperature-dependent	y[1] * exp(y[2] * x)	y	Birth-death model where speciation is exponentially correlated with environment and extinction is constant
7b	3	Birth-death	exponential	Andes uplift-dependent	y[1] * exp(y[2] * x)	y	Birth-death model where speciation is exponentially correlated with environment and extinction is constant
8	3	Birth-death	exponential	temperature-dependent	y	y[1] * exp(y[2] * x)	Birth-death model where speciation is constant and extinction is exponentially correlated with environment
8b	3	Birth-death	exponential	Andes uplift-dependent	y	y[1] * exp(y[2] * x)	Birth-death model where speciation is constant and extinction is exponentially correlated with environment
9	4	Birth-death	exponential	temperature-dependent	y[1] * exp(y[2] * x)	y[1] * exp(y[2] * x)	Birth-death model where speciation and extinction are exponentially correlated with environment
9b	4	Birth-death	exponential	Andes uplift-dependent	y[1] * exp(y[2] * x)	y[1] * exp(y[2] * x)	Birth-death model where speciation and extinction are exponentially correlated with environment
10	3	Birth-death	exponential	time-dependent	y[1] * exp(y[2] * t)	y	Birth-death model where speciation is exponentially correlated with time and extinction is constant
11	3	Birth-death	exponential	time-dependent	y	y[1] * exp(y[2] * t)	Birth-death model where speciation is constant and extinction is exponentially correlated with time
12	4	Birth-death	exponential	time-dependent	y[1] * exp(y[2] * t)	y[1] * exp(y[2] * t)	Birth-death model where speciation and extinction are exponentially correlated with time
13	3	Birth-death	linear	temperature-dependent	y[1] + y[2] * x	y	Birth-death model where speciation is linearly correlated with altitude variation and extinction is constant
13b	3	Birth-death	linear	Andes uplift-dependent	y[1] + y[2] * x	y	Birth-death model where speciation is linearly correlated with altitude variation and extinction is constant
14	3	Birth-death	linear	temperature-dependent	y	y[1] + y[2] * x	Birth-death model where speciation constant and extinction is linearly correlated with environment
14b	3	Birth-death	linear	Andes uplift-dependent	y	y[1] + y[2] * x	Birth-death model where speciation constant and extinction is linearly correlated with environment
15	4	Birth-death	linear	temperature-dependent	y[1] + y[2] * x	y[1] + y[2] * x	Birth-death model where speciation and extinction are linearly correlated with environment
15b	4	Birth-death	linear	Andes uplift-dependent	y[1] + y[2] * x	y[1] + y[2] * x	Birth-death model where speciation and extinction are linearly correlated with environment
16	3	Birth-death	linear	time-dependent	y[1] + y[2] * t	y	Birth-death model where speciation is linearly correlated with time and extinction is constant
17	3	Birth-death	linear	time-dependent	y	y[1] + y[2] * t	Birth-death model where speciation constant and extinction is linearly correlated with time
18	4	Birth-death	linear	time-dependent	y[1] + y[2] * t	y[1] + y[2] * t	Birth-death model where speciation and extinction are linearly correlated with time
19	3	Birth	exponential	time*temperature-dependent	y[1] * exp(y[2] * t *x)	0	Pure-birth model where speciation is exponentially correlated with time and environment
19b	3	Birth	exponential	Andes uplift-dependent	y[1] * exp(y[2] * t *x)	0	Pure-birth model where speciation is exponentially correlated with time and environment
20	3	Birth	linear	time*temperature-dependent	y[1] + y[2] * t * x	0	Pure-birth model where speciation is linearly correlated with time and environment
20b	3	Birth	linear	Andes uplift-dependent	y[1] + y[2] * t * x	0	Pure-birth model where speciation is linearly correlated with time and environment
21	4	Birth-death	exponential	time*temperature-dependent	y[1] * exp(y[2] * t * x)	y	Birth-death model where speciation is exponentially correlated with time and environment and extinction is constant
21b	4	Birth-death	exponential	Andes uplift-dependent	y[1] * exp(y[2] * t * x)	y	Birth-death model where speciation is exponentially correlated with time and environment and extinction is constant
22	4	Birth-death	exponential	time*temperature-dependent	y	y[1] * exp(y[2] * t * x)	Birth-death model where speciation is constant and extinction is exponentially correlated with time and environment
22b	4	Birth-death	exponential	Andes uplift-dependent	y	y[1] * exp(y[2] * t * x)	Birth-death model where speciation is constant and extinction is exponentially correlated with time and environment
23	5	Birth-death	exponential	time*temperature-dependent	y[1] * exp(y[2] * t * x)	y[1] * exp(y[2] * t * x)	Birth-death model where speciation and extinction are exponentially correlated with time and environment
23b	5	Birth-death	exponential	Andes uplift-dependent	y[1] * exp(y[2] * t * x)	y[1] * exp(y[2] * t * x)	Birth-death model where speciation and extinction are exponentially correlated with time and environment
24	4	Birth-death	linear	time*temperature-dependent	y[1] + y[2] * t * x	y	Birth-death model where speciation is linearly correlated with time and extinction is constant and environment
24b	4	Birth-death	linear	Andes uplift-dependent	y[1] + y[2] * t * x	y	Birth-death model where speciation is linearly correlated with time and extinction is constant and environment
25	4	Birth-death	linear	time*temperature-dependent	y	y[1] + y[2] * t * x	Birth-death model where speciation constant and extinction is linearly correlated with time and environment
25b	4	Birth-death	linear	Andes uplift-dependent	y	y[1] + y[2] * t * x	Birth-death model where speciation constant and extinction is linearly correlated with time and environment
26	5	Birth-death	linear	time*temperature-dependent	y[1] + y[2] * t * x	y[1] + y[2] * t * x	Birth-death model where speciation and extinction are linearly correlated with time and environment
26b	5	Birth-death	linear	Andes uplift-dependent	y[1] + y[2] * t * x	y[1] + y[2] * t * x	Birth-death model where speciation and extinction are linearly correlated with time and environment

### Sheet: Liolaemidae_AIC_result
Model number	Parameters	Response	Type	lambda function	mu function	Model description	median_weigth	mean_weigth	sd_weight	min_weight	max_weight	quantile_5	quantile_95
5	2	linear	time-dependent	y[1] + y[2] * t	0	Pure-birth model where speciation is linearly correlated with time	0.163258	0.154326	0.07291	0.0121683	0.324298	0.0346028	0.0538509
3	2	exponential	time-dependent	y[1] * exp(y[2] * t)	0	Pure-birth model where speciation is exponentially correlated with time	0.112337	0.10944	0.025863	0.0416263	0.173271	0.0676487	0.148732
2b	2	exponential	Andes uplift-dependent	y[1] * exp(y[2] * x)	0	Pure-birth model where speciation is exponentially correlated with environment	0.108746	0.107803	0.0235763	0.0399255	0.159969	0.0682691	0.150323
4b	2	linear	Andes uplift-dependent	y[1] + y[2] * x	0	Pure-birth model where speciation is linearly correlated with environment	0.0487394	0.0581381	0.0479341	0.000290932	0.253879	0.00142449	0.10807
19	3	exponential	time*temperature-dependent	y[1] * exp(y[2] * t *x)	0	Pure-birth model where speciation is exponentially correlated with time and environment	0.0479794	0.0574917	0.0339218	0.0113395	0.191342	0.0197252	0.0288561
24	4	linear	time*temperature-dependent	y[1] + y[2] * t * x	y	Birth-death model where speciation is linearly correlated with time and extinction is constant and environment	0.0282255	0.0426625	0.036525	0.00232237	0.1868	0.00632768	0.00110982
10	3	exponential	time-dependent	y[1] * exp(y[2] * t)	y	Birth-death model where speciation is exponentially correlated with time and extinction is constant	0.0404667	0.0390825	0.00928639	0.0147995	0.0617581	0.0240267	0.039779
7b	3	exponential	Andes uplift-dependent	y[1] * exp(y[2] * x)	y	Birth-death model where speciation is exponentially correlated with environment and extinction is constant	0.0374967	0.0369053	0.00917856	0.0115258	0.0543526	0.020953	0.093076
20	3	linear	time*temperature-dependent	y[1] + y[2] * t * x	0	Pure-birth model where speciation is linearly correlated with time and environment	0.0189721	0.0348084	0.0441513	1.2e-05	0.278776	0.000411853	0.0245792
16	3	linear	time-dependent	y[1] + y[2] * t	y	Birth-death model where speciation is linearly correlated with time and extinction is constant	0.0264278	0.0344955	0.0263796	0.00921477	0.147238	0.0113319	0.045457
17	3	linear	time-dependent	y	y[1] + y[2] * t	Birth-death model where speciation constant and extinction is linearly correlated with time	0.0289869	0.0308248	0.0100688	0.0140775	0.0634201	0.0176937	0.0216154
13b	3	linear	Andes uplift-dependent	y[1] + y[2] * x	y	Birth-death model where speciation is linearly correlated with altitude variation and extinction is constant	0.0242374	0.025721	0.019126	0.000104532	0.0905527	0.000469817	0.0361917
21	4	exponential	time*temperature-dependent	y[1] * exp(y[2] * t * x)	y	Birth-death model where speciation is exponentially correlated with time and environment and extinction is constant	0.0233886	0.02547	0.011343	0.00813643	0.0689191	0.0125892	0.0121102
14b	3	linear	Andes uplift-dependent	y	y[1] + y[2] * x	Birth-death model where speciation constant and extinction is linearly correlated with environment	0.0270389	0.0243868	0.0156232	1.43e-08	0.0634511	1.77e-07	0.0200399
14	3	linear	temperature-dependent	y	y[1] + y[2] * x	Birth-death model where speciation constant and extinction is linearly correlated with environment	0.0219929	0.022956	0.00967186	0.0065862	0.0523954	0.00963507	0.030171
25	4	linear	time*temperature-dependent	y	y[1] + y[2] * t * x	Birth-death model where speciation constant and extinction is linearly correlated with time and environment	0.0203876	0.022202	0.0118644	0.00407629	0.0596202	0.00656052	0.000215941
8	3	exponential	temperature-dependent	y	y[1] * exp(y[2] * x)	Birth-death model where speciation is constant and extinction is exponentially correlated with environment	0.019268	0.020159	0.0113222	0.00215501	0.0525083	0.00552612	0.0513958
18	4	linear	time-dependent	y[1] + y[2] * t	y[1] + y[2] * t	Birth-death model where speciation and extinction are linearly correlated with time	0.0165019	0.0201457	0.0119571	0.00157557	0.071613	0.00789214	0.0153204
11	3	exponential	time-dependent	y	y[1] * exp(y[2] * t)	Birth-death model where speciation is constant and extinction is exponentially correlated with time	0.0176853	0.0193101	0.00937299	0.00520206	0.0464778	0.00723344	0.0430698
26	5	linear	time*temperature-dependent	y[1] + y[2] * t * x	y[1] + y[2] * t * x	Birth-death model where speciation and extinction are linearly correlated with time and environment	0.0123964	0.0143144	0.00932781	0.0020226	0.0691125	0.00417042	8.63e-07
12	4	exponential	time-dependent	y[1] * exp(y[2] * t)	y[1] * exp(y[2] * t)	Birth-death model where speciation and extinction are exponentially correlated with time	0.0145458	0.014208	0.00343244	0.00532923	0.022581	0.00865949	0.0389419
9b	4	exponential	Andes uplift-dependent	y[1] * exp(y[2] * x)	y[1] * exp(y[2] * x)	Birth-death model where speciation and extinction are exponentially correlated with environment	0.014338	0.0141507	0.00271078	0.00760463	0.0207971	0.0100086	0.0472806
15b	4	linear	Andes uplift-dependent	y[1] + y[2] * x	y[1] + y[2] * x	Birth-death model where speciation and extinction are linearly correlated with environment	0.0120815	0.0131838	0.00911014	5.36e-05	0.0499953	0.000665506	0.0310734
4	2	linear	temperature-dependent	y[1] + y[2] * x	0	Pure-birth model where speciation is linearly correlated with environment	0.00424812	0.0129516	0.0334994	0.000388735	0.258616	0.00107143	0.112529
15	4	linear	temperature-dependent	y[1] + y[2] * x	y[1] + y[2] * x	Birth-death model where speciation and extinction are linearly correlated with environment	0.00954094	0.0108611	0.00576266	0.00263971	0.0361729	0.00383822	0.0184146
23	5	exponential	time*temperature-dependent	y[1] * exp(y[2] * t * x)	y[1] * exp(y[2] * t * x)	Birth-death model where speciation and extinction are exponentially correlated with time and environment	0.00736997	0.00760709	0.00511096	8.79e-64	0.0244971	3.61e-47	0.00176954
8b	3	exponential	Andes uplift-dependent	y	y[1] * exp(y[2] * x)	Birth-death model where speciation is constant and extinction is exponentially correlated with environment	1.74e-07	0.0055827	0.0109505	5.4e-11	0.0467292	1.41e-09	0.0580493
13	3	linear	temperature-dependent	y[1] + y[2] * x	y	Birth-death model where speciation is linearly correlated with altitude variation and extinction is constant	0.00219845	0.0051623	0.0119299	0.000173173	0.0929095	0.000497432	0.0417036
22	4	exponential	time*temperature-dependent	y	y[1] * exp(y[2] * t * x)	Birth-death model where speciation is constant and extinction is exponentially correlated with time and environment	7.16e-08	0.00384824	0.00787421	8.1e-12	0.030796	3e-10	0.003878
9	4	exponential	temperature-dependent	y[1] * exp(y[2] * x)	y[1] * exp(y[2] * x)	Birth-death model where speciation and extinction are exponentially correlated with environment	0.000710744	0.00359319	0.00529609	1.94e-05	0.0299237	5.86e-05	0.042956
2	2	exponential	temperature-dependent	y[1] * exp(y[2] * x)	0	Pure-birth model where speciation is exponentially correlated with environment	0.00172761	0.00331989	0.00511998	0.000151201	0.0354699	0.000351879	0.151044
7	3	exponential	temperature-dependent	y[1] * exp(y[2] * x)	y	Birth-death model where speciation is exponentially correlated with environment and extinction is constant	0.00103159	0.00172773	0.00193867	0.000110438	0.0127428	0.000225232	0.132259
6	2	constant	null	y	y	Birth-death model where speciation and extinction are constant	0.000531989	0.00104074	0.0012948	1.14e-05	0.00611088	5.1e-05	0.0517295
25b	4	linear	Andes uplift-dependent	y	y[1] + y[2] * t * x	Birth-death model where speciation constant and extinction is linearly correlated with time and environment	2.04e-06	0.00066688	0.00229351	1.03e-117	0.0180747	4.03e-20	0.000297923
21b	4	exponential	Andes uplift-dependent	y[1] * exp(y[2] * t * x)	y	Birth-death model where speciation is exponentially correlated with time and environment and extinction is constant	0.000218094	0.000486836	0.000638726	1.3e-10	0.00310069	1.88e-05	0.00532943
26b	5	linear	Andes uplift-dependent	y[1] + y[2] * t * x	y[1] + y[2] * t * x	Birth-death model where speciation and extinction are linearly correlated with time and environment	7.99e-30	0.000379388	0.00232214	2.03e-195	0.0196184	9.25e-142	5.37e-06
19b	3	exponential	Andes uplift-dependent	y[1] * exp(y[2] * t *x)	0	Pure-birth model where speciation is exponentially correlated with time and environment	2.22e-05	0.000240438	0.000518349	6.11e-85	0.00309234	9.12e-08	0.0163306
24b	4	linear	Andes uplift-dependent	y[1] + y[2] * t * x	y	Birth-death model where speciation is linearly correlated with time and extinction is constant and environment	1.93e-06	0.000223895	0.000551411	8.12e-68	0.00277254	2.61e-13	0.00144122
23b	5	exponential	Andes uplift-dependent	y[1] * exp(y[2] * t * x)	y[1] * exp(y[2] * t * x)	Birth-death model where speciation and extinction are exponentially correlated with time and environment	3.96e-06	4.98e-05	0.000123396	8.71e-32	0.000936933	1.88e-23	2.32e-05
20b	3	linear	Andes uplift-dependent	y[1] + y[2] * t * x	0	Pure-birth model where speciation is linearly correlated with time and environment	2.32e-26	4.8e-05	0.000182131	2.05e-108	0.00119468	3.82e-74	0.0133873
22b	4	exponential	Andes uplift-dependent	y	y[1] * exp(y[2] * t * x)	Birth-death model where speciation is constant and extinction is exponentially correlated with time and environment	2.06e-08	2.38e-05	0.000147024	1.24e-11	0.00123065	1.16e-10	0.00306334
1	1	constant	constant	y	0	Pure-birth model where speciation is constant.	9.02e-08	1.42e-06	5.43e-06	6e-12	5.04e-05	4.16e-10	0.259049

### Sheet: Liolaemus_AIC_result
Model number	Parameters	Response	Type	Model description	median_weigth	mean_weigth	sd_weight	min_weight	max_weight	quantile_5	quantile_95
18	4	linear	time-dependent	Birth-death model where speciation and extinction are linearly correlated with time	0.206457	0.257135	0.175438	0.0363936	0.760358	0.0719962	0.617261
15	4	linear	temperature-dependent	Birth-death model where speciation and extinction are linearly correlated with environment	0.0664782	0.0851933	0.0745189	0.0049216	0.545463	0.0165187	0.228005
26	5	linear	time*temperature-dependent	Birth-death model where speciation and extinction are linearly correlated with time and environment	0.0385562	0.0545106	0.0492313	0.00460908	0.328006	0.00992127	0.137132
1	1	constant	constant	Pure-birth model where speciation is constant.	0.0487602	0.0526612	0.0278449	0.000396705	0.110476	0.0129258	0.0991729
20	3	linear	time*temperature-dependent	Pure-birth model where speciation is linearly correlated with time and environment	0.0371398	0.0388696	0.019322	0.000472369	0.0915085	0.0108741	0.0737157
19	3	exponential	time*temperature-dependent	Pure-birth model where speciation is exponentially correlated with time and environment	0.034579	0.0357701	0.0171246	0.000430976	0.0751956	0.0104798	0.0633453
2b	2	exponential	Andes uplift-dependent	Pure-birth model where speciation is exponentially correlated with environment	0.0340559	0.0335295	0.0150216	0.000398232	0.0648555	0.00946488	0.0554646
4b	2	linear	Andes uplift-dependent	Pure-birth model where speciation is linearly correlated with environment	0.0347516	0.0334504	0.0182844	1.07e-06	0.0777231	5.89e-05	0.0588138
15b	4	linear	Andes uplift-dependent	Birth-death model where speciation and extinction are linearly correlated with environment	0.00601116	0.0331182	0.0739036	1.32e-07	0.446674	7.4e-06	0.18428
5	2	linear	time-dependent	Pure-birth model where speciation is linearly correlated with time	0.029841	0.0293017	0.0132571	0.000337497	0.0559577	0.00835805	0.0480639
3	2	exponential	time-dependent	Pure-birth model where speciation is exponentially correlated with time	0.0290538	0.0275332	0.0125209	0.000300984	0.0491396	0.00747302	0.0457327
4	2	linear	temperature-dependent	Pure-birth model where speciation is linearly correlated with environment	0.0200659	0.0209073	0.0111899	0.000147585	0.0504063	0.00494732	0.0373328
19b	3	exponential	Andes uplift-dependent	Pure-birth model where speciation is exponentially correlated with time and environment	0.0194616	0.0208579	0.0128012	0.000172453	0.0945202	0.00480837	0.0365954
2	2	exponential	temperature-dependent	Pure-birth model where speciation is exponentially correlated with environment	0.0193176	0.0205073	0.0108945	0.000146547	0.0463641	0.00489674	0.0372744
6	2	constant	null	Birth-death model where speciation and extinction are constant	0.0178836	0.0190452	0.0100502	0.00014298	0.0398178	0.00466208	0.0366883
25	4	linear	time*temperature-dependent	Birth-death model where speciation constant and extinction is linearly correlated with time and environment	0.0199356	0.0188328	0.00853469	0.000247231	0.0377389	0.00522258	0.032532
17	3	linear	time-dependent	Birth-death model where speciation constant and extinction is linearly correlated with time	0.0188122	0.018155	0.00819537	0.000244191	0.0371896	0.00502436	0.031543
14b	3	linear	Andes uplift-dependent	Birth-death model where speciation constant and extinction is linearly correlated with environment	0.0139797	0.0145867	0.00761478	9.48e-05	0.0364623	0.00486994	0.0266281
24	4	linear	time*temperature-dependent	Birth-death model where speciation is linearly correlated with time and extinction is constant and environment	0.0132465	0.0138624	0.0068913	0.000168396	0.0326389	0.00387856	0.0262928
21	4	exponential	time*temperature-dependent	Birth-death model where speciation is exponentially correlated with time and environment and extinction is constant	0.0123316	0.0127564	0.00610749	0.000153718	0.0268198	0.0037378	0.0225931
14	3	linear	temperature-dependent	Birth-death model where speciation constant and extinction is linearly correlated with environment	0.0128772	0.0125832	0.00563677	0.000179739	0.02438	0.00393874	0.0209006
9	4	exponential	temperature-dependent	Birth-death model where speciation and extinction are exponentially correlated with environment	0.00411428	0.012286	0.01952	0.0002866	0.123134	0.000959858	0.0426608
13b	3	linear	Andes uplift-dependent	Birth-death model where speciation is linearly correlated with altitude variation and extinction is constant	0.0116842	0.0112716	0.00696154	3.81e-07	0.0277214	2.1e-05	0.020977
7b	3	exponential	Andes uplift-dependent	Birth-death model where speciation is exponentially correlated with environment and extinction is constant	0.0110042	0.0109672	0.00527814	0.000142057	0.0231321	0.002761	0.0189488
16	3	linear	time-dependent	Birth-death model where speciation is linearly correlated with time and extinction is constant	0.0106435	0.0104496	0.00472859	0.000120235	0.0199587	0.00298103	0.0171432
10	3	exponential	time-dependent	Birth-death model where speciation is exponentially correlated with time and extinction is constant	0.0102393	0.00971646	0.00442283	0.00010623	0.0173834	0.00263873	0.0161853
22b	4	exponential	Andes uplift-dependent	Birth-death model where speciation is constant and extinction is exponentially correlated with time and environment	0.00653666	0.00771366	0.00508518	5.05e-05	0.0321234	0.0016455	0.0175941
21b	4	exponential	Andes uplift-dependent	Birth-death model where speciation is exponentially correlated with time and environment and extinction is constant	0.00704432	0.00748746	0.00457123	6.14e-05	0.0337131	0.00167587	0.01305
13	3	linear	temperature-dependent	Birth-death model where speciation is linearly correlated with altitude variation and extinction is constant	0.00715698	0.00745569	0.00399112	5.26e-05	0.0179785	0.0017644	0.0133157
7	3	exponential	temperature-dependent	Birth-death model where speciation is exponentially correlated with environment and extinction is constant	0.00688941	0.00731387	0.0038857	5.23e-05	0.0165367	0.00174654	0.0132947
8	3	exponential	temperature-dependent	Birth-death model where speciation is constant and extinction is exponentially correlated with environment	0.00640184	0.00730147	0.00485942	5.05e-05	0.0312581	0.00164517	0.0132456
11	3	exponential	time-dependent	Birth-death model where speciation is constant and extinction is exponentially correlated with time	0.00640206	0.00694301	0.00377825	5.05e-05	0.0179224	0.00164518	0.0129725
22	4	exponential	time*temperature-dependent	Birth-death model where speciation is constant and extinction is exponentially correlated with time and environment	0.00631823	0.00682473	0.00346888	5.05e-05	0.0140721	0.00164748	0.0126375
8b	3	exponential	Andes uplift-dependent	Birth-death model where speciation is constant and extinction is exponentially correlated with environment	0.00620011	0.00670219	0.00354523	5.05e-05	0.0140723	0.00164518	0.0126375
24b	4	linear	Andes uplift-dependent	Birth-death model where speciation is linearly correlated with time and extinction is constant and environment	0.0059825	0.00614162	0.00526967	6.08e-20	0.0350876	1.45e-13	0.0130493
23	5	exponential	time*temperature-dependent	Birth-death model where speciation and extinction are exponentially correlated with time and environment	0.00470956	0.00531986	0.00291152	6.9e-05	0.0144729	0.00131911	0.0107699
20b	3	linear	Andes uplift-dependent	Pure-birth model where speciation is linearly correlated with time and environment	2.36e-29	0.00508159	0.0100271	1.14e-88	0.0360875	1.19e-57	0.0304172
26b	5	linear	Andes uplift-dependent	Birth-death model where speciation and extinction are linearly correlated with time and environment	2.89e-17	0.00472684	0.0210301	1.32e-128	0.15166	2.12e-88	0.0175183
12	4	exponential	time-dependent	Birth-death model where speciation and extinction are exponentially correlated with time	0.004023	0.00423628	0.00230993	3.79e-05	0.0135265	0.0010845	0.00833106
9b	4	exponential	Andes uplift-dependent	Birth-death model where speciation and extinction are exponentially correlated with environment	0.00431486	0.00423387	0.00189928	5.01e-05	0.00816348	0.00119925	0.00698364
23b	5	exponential	Andes uplift-dependent	Birth-death model where speciation and extinction are exponentially correlated with time and environment	0.00248717	0.00332485	0.00431792	2.17e-05	0.0290956	0.00060557	0.00517586
25b	4	linear	Andes uplift-dependent	Birth-death model where speciation constant and extinction is linearly correlated with time and environment	2.11e-06	0.00133472	0.00397747	4.81e-25	0.0250589	4.67e-12	0.0100416

### Sheet: Phymaturus_AIC_result
Model number	Parameters	Response	Type	lambda function	mu function	Model description	median_weigth	mean_weigth	sd_weight	min_weight	max_weight	quantile_5	quantile_95
19	3	exponential	time*temperature-dependent	y[1] * exp(y[2] * t *x)	0	Pure-birth model where speciation is exponentially correlated with time and environment	0.110277	0.113336	0.0312103	0.0350681	0.182286	0.0694805	0.169865
25	4	linear	time*temperature-dependent	y	y[1] + y[2] * t * x	Birth-death model where speciation constant and extinction is linearly correlated with time and environment	0.0555331	0.064477	0.0362833	4.69e-07	0.175347	0.0254998	0.143624
17	3	linear	time-dependent	y	y[1] + y[2] * t	Birth-death model where speciation constant and extinction is linearly correlated with time	0.0586678	0.059829	0.0305913	2.93e-07	0.152481	0.00502008	0.112289
2b	2	exponential	Andes uplift-dependent	y[1] * exp(y[2] * x)	0	Pure-birth model where speciation is exponentially correlated with environment	0.0598036	0.0588331	0.0236781	0.0100627	0.111266	0.0193205	0.0993512
3	2	exponential	time-dependent	y[1] * exp(y[2] * t)	0	Pure-birth model where speciation is exponentially correlated with time	0.0517742	0.0524815	0.0193343	0.00981274	0.094076	0.0217126	0.0825641
8	3	exponential	temperature-dependent	y	y[1] * exp(y[2] * x)	Birth-death model where speciation is constant and extinction is exponentially correlated with environment	0.0449993	0.0519052	0.0278682	4.72e-06	0.153613	0.0205205	0.102102
25b	4	linear	Andes uplift-dependent	y	y[1] + y[2] * t * x	Birth-death model where speciation constant and extinction is linearly correlated with time and environment	0.0440166	0.0442686	0.019541	0.00313273	0.159958	0.01725	0.0715137
11	3	exponential	time-dependent	y	y[1] * exp(y[2] * t)	Birth-death model where speciation is constant and extinction is exponentially correlated with time	0.0434119	0.0441884	0.0247437	5.35e-10	0.0971418	0.00661097	0.0878553
14	3	linear	temperature-dependent	y	y[1] + y[2] * x	Birth-death model where speciation constant and extinction is linearly correlated with environment	0.0422691	0.0428082	0.0118008	0.0128242	0.0740304	0.0246636	0.0622867
18	4	linear	time-dependent	y[1] + y[2] * t	y[1] + y[2] * t	Birth-death model where speciation and extinction are linearly correlated with time	0.0241786	0.0400774	0.0593717	0.000517066	0.482078	0.00402548	0.0984206
26b	5	linear	Andes uplift-dependent	y[1] + y[2] * t * x	y[1] + y[2] * t * x	Birth-death model where speciation and extinction are linearly correlated with time and environment	0.0176015	0.0382829	0.0600625	1.07e-19	0.310467	3.27e-05	0.145459
14b	3	linear	Andes uplift-dependent	y	y[1] + y[2] * x	Birth-death model where speciation constant and extinction is linearly correlated with environment	0.0433221	0.0377044	0.0352645	1.34e-11	0.127534	6.13e-07	0.0891732
21	4	exponential	time*temperature-dependent	y[1] * exp(y[2] * t * x)	y	Birth-death model where speciation is exponentially correlated with time and environment and extinction is constant	0.0353949	0.0370394	0.00990674	0.0115209	0.0598861	0.0224182	0.0558037
15	4	linear	temperature-dependent	y[1] + y[2] * x	y[1] + y[2] * x	Birth-death model where speciation and extinction are linearly correlated with environment	0.0164482	0.0326451	0.0688167	0.00398375	0.60019	0.00894842	0.0901707
19b	3	exponential	Andes uplift-dependent	y[1] * exp(y[2] * t *x)	0	Pure-birth model where speciation is exponentially correlated with time and environment	0.0252541	0.0262399	0.0117317	0.00542892	0.0621408	0.0114159	0.0468827
24b	4	linear	Andes uplift-dependent	y[1] + y[2] * t * x	y	Birth-death model where speciation is linearly correlated with time and extinction is constant and environment	0.0245134	0.0240076	0.00757088	0.00358585	0.0406125	0.0121683	0.035614
20b	3	linear	Andes uplift-dependent	y[1] + y[2] * t * x	0	Pure-birth model where speciation is linearly correlated with time and environment	0.0187744	0.0223689	0.0153481	0.0038331	0.072916	0.00559098	0.0562758
7b	3	exponential	Andes uplift-dependent	y[1] * exp(y[2] * x)	y	Birth-death model where speciation is exponentially correlated with environment and extinction is constant	0.018417	0.0190601	0.0073923	0.00292892	0.0366686	0.00703899	0.0320543
16	3	linear	time-dependent	y[1] + y[2] * t	y	Birth-death model where speciation is linearly correlated with time and extinction is constant	0.0181194	0.0187	0.00734425	0.00253614	0.0400935	0.00824058	0.0312746
10	3	exponential	time-dependent	y[1] * exp(y[2] * t)	y	Birth-death model where speciation is exponentially correlated with time and extinction is constant	0.0169891	0.0172417	0.00644271	0.0031997	0.0314486	0.00705514	0.0276911
24	4	linear	time*temperature-dependent	y[1] + y[2] * t * x	y	Birth-death model where speciation is linearly correlated with time and extinction is constant and environment	0.0142209	0.0153072	0.00675434	0.00222488	0.0352716	0.0061093	0.0292836
9	4	exponential	temperature-dependent	y[1] * exp(y[2] * x)	y[1] * exp(y[2] * x)	Birth-death model where speciation and extinction are exponentially correlated with environment	0.0126214	0.0145914	0.00655874	0.00296013	0.0391566	0.00707151	0.0256418
13b	3	linear	Andes uplift-dependent	y[1] + y[2] * x	y	Birth-death model where speciation is linearly correlated with altitude variation and extinction is constant	0.0136583	0.0143393	0.00794915	0.000504789	0.0391608	0.00165004	0.0278695
12	4	exponential	time-dependent	y[1] * exp(y[2] * t)	y[1] * exp(y[2] * t)	Birth-death model where speciation and extinction are exponentially correlated with time	0.0121391	0.0138156	0.00805098	0.00203222	0.0410582	0.00411016	0.0279665
13	3	linear	temperature-dependent	y[1] + y[2] * x	y	Birth-death model where speciation is linearly correlated with altitude variation and extinction is constant	0.0130334	0.0135433	0.00699025	0.00224174	0.0437268	0.00495975	0.0257441
23	5	exponential	time*temperature-dependent	y[1] * exp(y[2] * t * x)	y[1] * exp(y[2] * t * x)	Birth-death model where speciation and extinction are exponentially correlated with time and environment	0.0118562	0.0126412	0.00425688	0.00362872	0.0288463	0.00730502	0.0189731
2	2	exponential	temperature-dependent	y[1] * exp(y[2] * x)	0	Pure-birth model where speciation is exponentially correlated with environment	0.00863986	0.011853	0.012168	0.000687522	0.0839428	0.00238689	0.0255847
15b	4	linear	Andes uplift-dependent	y[1] + y[2] * x	y[1] + y[2] * x	Birth-death model where speciation and extinction are linearly correlated with environment	0.00937636	0.0109743	0.00785825	9.2e-06	0.0533466	0.00106614	0.0225586
21b	4	exponential	Andes uplift-dependent	y[1] * exp(y[2] * t * x)	y	Birth-death model where speciation is exponentially correlated with time and environment and extinction is constant	0.00996559	0.0105464	0.00484899	0.00180654	0.0239057	0.00396865	0.0198131
4	2	linear	temperature-dependent	y[1] + y[2] * x	0	Pure-birth model where speciation is linearly correlated with environment	0.004451	0.00870983	0.0112509	0.000659912	0.0702058	0.000974602	0.0279656
26	5	linear	time*temperature-dependent	y[1] + y[2] * t * x	y[1] + y[2] * t * x	Birth-death model where speciation and extinction are linearly correlated with time and environment	0.00116796	0.0084976	0.0129244	2.19e-09	0.0579977	9.68e-07	0.0357173
7	3	exponential	temperature-dependent	y[1] * exp(y[2] * x)	y	Birth-death model where speciation is exponentially correlated with environment and extinction is constant	0.00536024	0.00645038	0.00497366	0.000798853	0.0319695	0.00164784	0.0135979
5	2	linear	time-dependent	y[1] + y[2] * t	0	Pure-birth model where speciation is linearly correlated with time	0.0018482	0.00442915	0.00637584	3.47e-05	0.032716	0.000114535	0.0198805
9b	4	exponential	Andes uplift-dependent	y[1] * exp(y[2] * x)	y[1] * exp(y[2] * x)	Birth-death model where speciation and extinction are exponentially correlated with environment	0.00297567	0.0031605	0.00182871	2.53e-05	0.0100579	0.000378717	0.00623537
23b	5	exponential	Andes uplift-dependent	y[1] * exp(y[2] * t * x)	y[1] * exp(y[2] * t * x)	Birth-death model where speciation and extinction are exponentially correlated with time and environment	0.00245138	0.00248623	0.00143997	2.02e-24	0.00648002	1.45e-17	0.00486212
4b	2	linear	Andes uplift-dependent	y[1] + y[2] * x	0	Pure-birth model where speciation is linearly correlated with environment	0.000507091	0.00179881	0.00321462	1.48e-07	0.0167356	1.49e-05	0.00952413
20	3	linear	time*temperature-dependent	y[1] + y[2] * t * x	0	Pure-birth model where speciation is linearly correlated with time and environment	0.000156001	0.000996423	0.00214403	4.3e-06	0.0109194	1.38e-05	0.00513975
6	2	constant	null	y	y	Birth-death model where speciation and extinction are constant	0.000168016	0.00033058	0.00043295	1.38e-05	0.00237551	3.96e-05	0.00105392
22	4	exponential	time*temperature-dependent	y	y[1] * exp(y[2] * t * x)	Birth-death model where speciation is constant and extinction is exponentially correlated with time and environment	5.85e-09	3.36e-05	0.000198579	9.21e-13	0.00143703	1.31e-11	2.09e-05
1	1	constant	constant	y	0	Pure-birth model where speciation is constant.	2.08e-08	6.4e-07	2.17e-06	5.53e-12	1.42e-05	4.08e-11	3.75e-06
8b	3	exponential	Andes uplift-dependent	y	y[1] * exp(y[2] * x)	Birth-death model where speciation is constant and extinction is exponentially correlated with environment	2.34e-09	7.17e-08	2.42e-07	6.24e-13	1.58e-06	4.59e-12	4.21e-07
22b	4	exponential	Andes uplift-dependent	y	y[1] * exp(y[2] * t * x)	Birth-death model where speciation is constant and extinction is exponentially correlated with time and environment	2.34e-09	7.17e-08	2.42e-07	6.24e-13	1.58e-06	4.59e-12	4.21e-07

### Sheet: parameter_estimations
Summary stats of 100 trees for parameter estimations (top 5 models only)
Liolaemus
models	median.lambda	mean.lambda	sd.lambda	median.alpha	mean.alpha	sd.alpha	median.mu	mean.mu	sd.mu	median.beta	mean.beta	sd.beta
18	0.0965671	0.0978653	0.0314735	0.139415	0.136616	0.0475158	0.0791984	0.0727809	0.0442234	0.133876	0.12559	0.06186	*best model
15	0.0792436	0.0670458	0.0706343	0.0669395	0.0768484	0.0452842	0.0776229	0.0267491	0.10417	-0.0605227	-0.0276785	0.085047
26	0.16974	0.173928	0.0306265	0.0271477	0.0278292	0.0185061	0.16959	0.14211	0.0847186	0.0269222	0.0276848	0.0176813
1	0.224812	0.225025	0.0199931	-	-	-	-	-	-	-	-	-
20	0.235889	0.23812	0.0229809	-0.00041906	-0.000452307	0.000194873	-	-	-	-	-	-
Phymaturus
models	median.lambda	mean.lambda	sd.lambda	median.alpha	mean.alpha	sd.alpha	median.mu	mean.mu	sd.mu	median.beta	mean.beta	sd.beta
19	1.04584	1.03168	0.0988082	-0.0629558	-0.062317	0.00898999	-	-	-	-	-	-	*best model
25	-1.0213	-1.05094	0.180895	-	-	-	0.211133	0.241535	0.273397	0.0423846	0.0449867	0.0143679
17	1.01307	1.03873	0.172352	-	-	-	0.0564872	-0.0123244	0.304637	-0.282892	-0.287641	0.0848004
2b	1.74329e-06	8.89477e-06	2.86024e-05	0.00327917	0.00322451	0.000365623	-	-	-	-	-	-
3	1.21122	1.19118	0.118391	-0.32203	-0.314725	0.0335503	-	-	-	-	-	-
