## Supplementary material for "How important is it to consider lineage diversification heterogeneity in macroevolutionary studies: lessons from the lizard family Liolaemidae": Table S10: Details of RPANDA simulation study results.

### Sheet: Clade1_Temperature
Simulated trees for Clade 1 under Model 2 (Temperature dependent)
	Model used for simulations	Description
Clade 1	Model 2	Pure-birth model where speciation is exponentially correlated with temperature
Model	Description	AIC weights
		median_weigth	mean_weigth	sd_weight	min_weight	max_weight	quantile_5	quantile_95
1	Pure-birth model where speciation is constant.	0.114141	0.119446	0.0937678	3.16e-05	0.314856	0.0029622	0.284675
2	Pure-birth model where speciation is exponentially correlated with temperature	0.154016	0.172736	0.082775	0.0206727	0.508843	0.0707052	0.309504	*true model
2b	Pure-birth model where speciation is exponentially correlated with Andes uplift	0.101525	0.107232	0.0469949	0.00345468	0.277754	0.0375003	0.192688
3	Pure-birth model where speciation is exponentially correlated with time	0.113912	0.116909	0.0396852	0.00676976	0.251045	0.0550536	0.18735
4	Pure-birth model where speciation is linearly correlated with temperature	0.159289	0.174756	0.0836193	0.0192003	0.41172	0.0759126	0.353842
4b	Pure-birth model where speciation is linearly correlated with Andes uplift	9.93e-05	0.0431482	0.0782227	2.73e-40	0.520872	2.83e-20	0.150625
5	Pure-birth model where speciation is linearly correlated with time	0.102388	0.111822	0.0610093	0.00504209	0.500368	0.0280291	0.191456
6	Birth-death model where speciation and extinction are constant	0.134491	0.153952	0.0865145	0.0344066	0.643758	0.0665275	0.268329

### Sheet: Clade2_Constant
Simulated trees for Clade 2 under Model 1 (Constant sp. rates)
	Model used for simulations	Description
Clade 2	Model 1	Pure-birth model where speciation is constant.
Model	Description	AIC weights
		median_weigth	mean_weigth	sd_weight	min_weight	max_weight	quantile_5	quantile_95
1	Pure-birth model where speciation is constant.	0.232773	0.20725	0.0757439	0.0149496	0.286902	0.0609003	0.282177	*true model
2	Pure-birth model where speciation is exponentially correlated with temperature	0.104044	0.117878	0.0527079	0.022352	0.353456	0.0630127	0.240568
2b	Pure-birth model where speciation is exponentially correlated with Andes uplift	0.105328	0.116484	0.0390852	0.0233498	0.333328	0.06624	0.189211
3	Pure-birth model where speciation is exponentially correlated with time	0.107102	0.113391	0.0270258	0.0308307	0.19319	0.0812299	0.165021
4	Pure-birth model where speciation is linearly correlated with temperature	0.104697	0.119926	0.0575981	0.0215513	0.328718	0.0616723	0.26007
4b	Pure-birth model where speciation is linearly correlated with Andes uplift	0.106135	0.117884	0.0400982	0.0223996	0.268944	0.0627428	0.196445
5	Pure-birth model where speciation is linearly correlated with time	0.106838	0.113758	0.0284763	0.0278257	0.221827	0.0768122	0.174043
6	Birth-death model where speciation and extinction are constant	0.0976387	0.0934303	0.0387845	0.00545354	0.280375	0.0259287	0.148198

### Sheet: Clade2_Time
Simulated trees for Clade 2 under Model 3 (Time-dependent)
	Model used for simulations	Description
Clade 2	Model 3	Pure-birth model where speciation is exponentially correlated with time
Model	Description	AIC weights
		median_weigth	mean_weigth	sd_weight	min_weight	max_weight	quantile_5	quantile_95
1	Pure-birth model where speciation is constant.	0.00416331	0.0492878	0.0842366	3.52e-12	0.289563	2.51e-10	0.257901
2	Pure-birth model where speciation is exponentially correlated with temperature	0.0524367	0.0739356	0.0788686	3.5e-07	0.360836	1.29e-05	0.200699
2b	Pure-birth model where speciation is exponentially correlated with Andes uplift	0.185147	0.2036	0.111719	0.046824	0.66547	0.0871881	0.408244
3	Pure-birth model where speciation is exponentially correlated with time	0.21103	0.22371	0.0995583	0.0454356	0.537727	0.100847	0.407812	*true model
4	Pure-birth model where speciation is linearly correlated with temperature	0.0476715	0.0746402	0.0916781	2.03e-07	0.509879	7.11e-06	0.23374
4b	Pure-birth model where speciation is linearly correlated with Andes uplift	0.177948	0.178025	0.0600323	0.0602297	0.369655	0.101769	0.273139
5	Pure-birth model where speciation is linearly correlated with time	0.175153	0.179252	0.0716238	0.0213549	0.392409	0.0818666	0.291876
6	Birth-death model where speciation and extinction are constant	0.00151227	0.0175494	0.0299597	1.29e-12	0.108772	9.16e-11	0.0931755

### Sheet: Clade2_Andes
Simulated trees for Clade 2 under Model 2b (Andes uplift dependent)
	Model used for simulations	Description
Clade 2	Model 2b	Pure-birth model where speciation is exponentially correlated with Andes uplift
Model	Description	AIC weights
		median_weigth	mean_weigth	sd_weight	min_weight	max_weight	quantile_5	quantile_95
1	Pure-birth model where speciation is constant.	0.000402082	0.0318281	0.0651207	2.33e-12	0.264288	4.05e-09	0.219266
2	Pure-birth model where speciation is exponentially correlated with temperature	0.0269776	0.048426	0.0534384	5.49e-06	0.28622	0.000175301	0.151956
2b	Pure-birth model where speciation is exponentially correlated with Andes uplift	0.217074	0.228172	0.113325	0.0535068	0.725474	0.0978607	0.433679	*true model
3	Pure-birth model where speciation is exponentially correlated with time	0.162404	0.196992	0.115893	0.0344346	0.587507	0.0594187	0.424618
4	Pure-birth model where speciation is linearly correlated with temperature	0.043608	0.0665012	0.0703716	3.26e-05	0.32818	0.000425675	0.215488
4b	Pure-birth model where speciation is linearly correlated with Andes uplift	0.149926	0.161552	0.121936	5.28e-05	0.538944	0.00516271	0.375651
5	Pure-birth model where speciation is linearly correlated with time	0.195008	0.220765	0.128772	0.0159449	0.82877	0.0519897	0.423178
6	Birth-death model where speciation and extinction are constant	0.0132031	0.0457649	0.0762346	6.17e-08	0.489678	4.05e-05	0.127948

### Sheet: Full_C1Temp+C2Constant
Simulated trees including two clades simulated under: Model 2 (Temp. dependent) + Model 1 (Constant sp. rates)
	Model used for simulations	Description
Clade 1	Model 2	Pure-birth model where speciation is exponentially correlated with temperature
Clade 2	Model 1	Pure-birth model where speciation is constant.
Model	Description	AIC weights
		median_weigth	mean_weigth	sd_weight	min_weight	max_weight	quantile_5	quantile_95
1	Pure-birth model where speciation is constant.	0.0811768	0.114908	0.099457	0.000126754	0.279816	0.000913856	0.274386	*true model
2	Pure-birth model where speciation is exponentially correlated with temperature	0.133319	0.160587	0.08324	0.0223805	0.466967	0.0644224	0.309616	*true model
2b	Pure-birth model where speciation is exponentially correlated with Andes uplift	0.102739	0.105454	0.0554366	0.00641174	0.355635	0.0236017	0.194802
3	Pure-birth model where speciation is exponentially correlated with time	0.113089	0.119877	0.0482647	0.0117121	0.257292	0.0456206	0.215032
4	Pure-birth model where speciation is linearly correlated with temperature	0.134119	0.174809	0.102481	0.0391542	0.600706	0.0704054	0.389112	*highest mean
4b	Pure-birth model where speciation is linearly correlated with Andes uplift	0.081683	0.0754614	0.0558354	5.54e-49	0.210664	7.4e-27	0.170859
5	Pure-birth model where speciation is linearly correlated with time	0.10976	0.12132	0.0594882	0.0101637	0.414108	0.035574	0.199456
6	Birth-death model where speciation and extinction are constant	0.10017	0.127583	0.0923797	0.0136308	0.632211	0.0535201	0.257242

### Sheet: Full_C1Temp+C2Time
Simulated trees including two clades simulated under: Model 2 (Temp. dependent) + Model 3 (Time dependent)
	Model used for simulations	Description
Clade 1	Model 2	Pure-birth model where speciation is exponentially correlated with temperature
Clade 2	Model 3	Pure-birth model where speciation is exponentially correlated with time
Model	Description	AIC wieghts
		median_weigth	mean_weigth	sd_weight	min_weight	max_weight	quantile_5	quantile_95
1	Pure-birth model where speciation is constant.	0.0705745	0.096715	0.0949303	6.72e-08	0.277493	5.03e-06	0.264846
2	Pure-birth model where speciation is exponentially correlated with temperature	0.108327	0.118011	0.0981509	1.78e-05	0.517478	0.0007894	0.272354	*true model
2b	Pure-birth model where speciation is exponentially correlated with Andes uplift	0.128728	0.181234	0.1436	0.00188721	0.638209	0.0279558	0.473526	*highest mean
3	Pure-birth model where speciation is exponentially correlated with time	0.122965	0.123112	0.0499018	0.00472061	0.28204	0.0501634	0.215117	*true model
4	Pure-birth model where speciation is linearly correlated with temperature	0.109523	0.1209	0.100576	1.15e-05	0.423676	0.000787335	0.323481
4b	Pure-birth model where speciation is linearly correlated with Andes uplift	0.123657	0.15335	0.0990438	1.26e-46	0.422071	0.00234009	0.303296
5	Pure-birth model where speciation is linearly correlated with time	0.109947	0.119704	0.0586572	0.00397825	0.319042	0.032441	0.223517
6	Birth-death model where speciation and extinction are constant	0.078979	0.0869735	0.10381	2.46e-08	0.656689	1.84e-06	0.259196

### Sheet: Full_C1Temp+C2Andes
Simulated trees including two clades simulated under: Model 2 (Temp. dependent) + Model 2b ()Andes uplift-dependent
	Model used for simulations	Description
Clade 1	Model 2	Pure-birth model where speciation is exponentially correlated with temperature
Clade 2	Model 2b	Pure-birth model where speciation is exponentially correlated with Andes uplift
Model	Description	AIC wieghts
		median_weigth	mean_weigth	sd_weight	min_weight	max_weight	quantile_5	quantile_95
1	Pure-birth model where speciation is constant.	2.22e-07	0.000664861	0.00319764	1.52e-16	0.0289681	7.78e-13	0.00268798
2	Pure-birth model where speciation is exponentially correlated with temperature	0.0751702	0.110251	0.104967	1.2e-05	0.387079	0.000547731	0.285795	*true model
2b	Pure-birth model where speciation is exponentially correlated with Andes uplift	0.0960855	0.139066	0.138905	5.39e-05	0.820933	0.00571468	0.399999	*true model
3	Pure-birth model where speciation is exponentially correlated with time	0.243283	0.267499	0.183519	0.000572521	0.743541	0.0393537	0.590455	*highest mean
4	Pure-birth model where speciation is linearly correlated with temperature	0.191694	0.239023	0.217295	0.000243856	0.791742	0.00458772	0.679073
4b	Pure-birth model where speciation is linearly correlated with Andes uplift	8.28e-07	0.0430532	0.124599	1.12e-34	0.741284	4.48e-19	0.300404
5	Pure-birth model where speciation is linearly correlated with time	0.0998378	0.141062	0.133247	6.46e-05	0.563277	0.00363468	0.44594
6	Birth-death model where speciation and extinction are constant	0.0184562	0.0593814	0.112639	1.96e-08	0.71491	3.98e-05	0.218783
